# The molecular framework of heterophylly in *Callitriche palustris* L. differs from that in other amphibious plants

**DOI:** 10.1101/2020.12.19.423571

**Authors:** Hiroyuki Koga, Mikiko Kojima, Yumiko Takebayashi, Hitoshi Sakakibara, Hirokazu Tsukaya

## Abstract

Heterophylly refers to the development of different leaf forms in a single plant depending on the environmental conditions. It is often observed in amphibious aquatic plants that can grow under aerial and submerged conditions. Although heterophylly is well recognized in aquatic plants, the associated developmental mechanisms and the molecular basis remain unclear. In this study, we analyzed heterophyllous leaf formation in an aquatic plant, *Callitriche palustris*, to clarify the underlying developmental and molecular mechanisms. Morphological analyses revealed extensive cell elongation and the rearrangement of cortical microtubules in the elongated submerged leaves of *C. palustris*. Our observations also suggested that gibberellin, ethylene, and abscisic acid regulate the formation of submerged leaves. However, the perturbation of one or more of the hormones was insufficient to induce the formation of submerged leaves under aerial conditions. Finally, we analyzed gene expression changes during aerial and submerged leaf development and narrowed down the candidate genes controlling heterophylly via transcriptomic comparisons, including a comparison with a closely related terrestrial species. We revealed that the molecular mechanism regulating heterophylly in *C*. *palustris* is associated with hormonal changes and diverse transcription factor gene expression profiles, suggesting differences from the corresponding mechanisms in previously investigated amphibious plants.
