## Supplemental Dataset 1 for "The molecular framework of heterophylly in *Callitriche palustris* L. differs from that in other amphibious plants"

### Sheet: Sheet1
Supplemental Table 2: Sequence and mapping results
Sample name	Spacies	State	Tissue	Treatment	SRA ID	Type	Usage	# raw reads (pair)	# filter-passed reads(read1)	# filter-passed reads(read2)	% filter-passed(read1)	% filter-passed(read2)	# mapped reads	% mapped
Cp_Air1	C. palustris	Air	Whole plant	NA	DRR151734	Paired-end	assembly	119,325,136 (mixed)	118965001	109534325	99.7	91.8	NA	NA
Cp_Air2	C. palustris	Air	Whole plant	NA	DRR151735	Paired-end	assembly
Cp_Air3	C. palustris	Air	Whole plant	NA	DRR151736	Paired-end	assembly
Cp_Sub1	C. palustris	Sub	Whole plant	NA	DRR151737	Paired-end	assembly
Cp_Sub2	C. palustris	Sub	Whole plant	NA	DRR151738	Paired-end	assembly
Cp_Sub3	C. palustris	Sub	Whole plant	NA	DRR151739	Paired-end	assembly
Ct	C. terrestris	Air + Sub	Whole plant	NA	DRR151763	Paired-end	assembly	115605284	115571983	107948901	99.97	93.38	NA	NA
Cp_ADL1	C. palustris	Air	Leaf primordia	NA	DRR151740	Single-read*	quantification	5450189	5445997	NA	99.9231	NA	5201302	95.51
Cp_ADL2	C. palustris	Air	Leaf primordia	NA	DRR151741	Single-read*	quantification	6995903	6989560	NA	99.9093	NA	6802125	97.32
Cp_ADL3	C. palustris	Air	Leaf primordia	NA	DRR151742	Single-read*	quantification	7915619	7908966	NA	99.916	NA	7710255	97.49
Cp_SDL1	C. palustris	Sub	Leaf primordia	NA	DRR151743	Single-read*	quantification	4194711	4190041	NA	99.8887	NA	4078576	97.34
Cp_SDL2	C. palustris	Sub	Leaf primordia	NA	DRR151744	Single-read*	quantification	4776751	4772827	NA	99.9179	NA	4650266	97.43
Cp_SDL3	C. palustris	Sub	Leaf primordia	NA	DRR151745	Single-read*	quantification	9335001	9326687	NA	99.9109	NA	9047589	97.01
Cp_AML1	C. palustris	Air	Mature leaves	NA	DRR151746	Single-read*	quantification	8982997	8973237	NA	99.8914	NA	8620129	96.06
Cp_AML2	C. palustris	Air	Mature leaves	NA	DRR151747	Single-read*	quantification	14316271	14273173	NA	99.699	NA	13640866	95.57
Cp_AML3	C. palustris	Air	Mature leaves	NA	DRR151748	Single-read*	quantification	7828238	7818467	NA	99.8752	NA	7566891	96.78
Cp_SML1	C. palustris	Sub	Mature leaves	NA	DRR151749	Single-read*	quantification	7691394	7680228	NA	99.8548	NA	7417511	96.58
Cp_SML2	C. palustris	Sub	Mature leaves	NA	DRR151750	Single-read*	quantification	16128755	16085738	NA	99.7333	NA	15216744	94.6
Cp_SML3	C. palustris	Sub	Mature leaves	NA	DRR151751	Single-read*	quantification	4743709	4737363	NA	99.8662	NA	4595679	97.01
Cp_Ag1	C. palustris	Sub	Leaf primordia	AgNO3 10-6M	DRR151752	Single-read	quantification	19888182	19846863	NA	99.7922	NA	17797069	89.6719
Cp_Ag2	C. palustris	Sub	Leaf primordia	AgNO3 10-6M	DRR151753	Single-read	quantification	19545550	19506734	NA	99.8014	NA	17864126	91.58
Cp_Ag3	C. palustris	Sub	Leaf primordia	AgNO3 10-6M	DRR151754	Single-read	quantification	19489226	19425887	NA	99.675	NA	17605609	90.63
Cp_Uni1	C. palustris	Sub	Leaf primordia	Uniconazole P 10-7M	DRR151755	Single-read	quantification	25431392	25391226	NA	99.8421	NA	23999130	94.52
Cp_Uni2	C. palustris	Sub	Leaf primordia	Uniconazole P 10-7M	DRR151756	Single-read	quantification	14542111	14504624	NA	99.7422	NA	13340506	91.97
Cp_Uni3	C. palustris	Sub	Leaf primordia	Uniconazole P 10-7M	DRR151757	Single-read	quantification	17876526	17809951	NA	99.6276	NA	16314786	91.6
Cp_ABA1	C. palustris	Sub	Leaf primordia	ABA 10-7M	DRR237633	Single-read	quantification	28574654	28573705	NA	99.9967	NA	23144895	81
Cp_ABA2	C. palustris	Sub	Leaf primordia	ABA 10-7M	DRR237634	Single-read	quantification	30272671	30271689	NA	99.9968	NA	28394243	93.8
Cp_ABA3	C. palustris	Sub	Leaf primordia	ABA 10-7M	DRR237635	Single-read	quantification	19362222	19290196	NA	99.628	NA	17831723	92.44
Ct_A1	C. terrestris	Air	Leaf primordia	NA	DRR151764	Single-read	quantification	18769664	18747087	NA	99.8797	NA	16617581	88.64
Ct_A2	C. terrestris	Air	Leaf primordia	NA	DRR151765	Single-read	quantification	21082053	21048152	NA	99.8392	NA	18392782	87.38
Ct_A3	C. terrestris	Air	Leaf primordia	NA	DRR151766	Single-read	quantification	18527902	18480840	NA	99.746	NA	16874960	91.31
Ct_S1	C. terrestris	Sub	Leaf primordia	NA	DRR151767	Single-read	quantification	22443602	22394799	NA	99.7826	NA	21233183	94.81
Ct_S2	C. terrestris	Sub	Leaf primordia	NA	DRR151768	Single-read	quantification	19836605	19388611	NA	97.7416	NA	18616419	96.02
Ct_S3	C. terrestris	Sub	Leaf primordia	NA	DRR151769	Single-read	quantification	21352029	21241499	NA	99.4823	NA	19615651	92.35
						*it was originally paired-end, but first 75 bp of read1 was used to align with other sequenceing
