## Supplemental Dataset 3 for "The molecular framework of heterophylly in *Callitriche palustris* L. differs from that in other amphibious plants"

### Sheet: Sheet1
Supplemental Table 4: Measurement of hormonal contents
Hormone	group	Sample	treatment	replicate	amount (pmol/gFW)
GA1	1	Cpal	Air	1	NA
GA4	1	Cpal	Air	1	NA
ABA	1	Cpal	Air	1	84.1958
SA	1	Cpal	Air	1	833.544
JA	1	Cpal	Air	1	41.435
IAA	1	Cpal	Air	1	26.7953
IAAsp	1	Cpal	Air	1	3.53765
JAIle	1	Cpal	Air	1	0.52433
tZ	2	Cpal	Air	1	1.44789
tZR	2	Cpal	Air	1	4.31831
tZRPs	2	Cpal	Air	1	22.0797
cZ	2	Cpal	Air	1	0.145468
cZR	2	Cpal	Air	1	1.13616
cZRPs	2	Cpal	Air	1	3.43984
DZ	2	Cpal	Air	1	NA
DZR	2	Cpal	Air	1	0.0758641
DZRPs	2	Cpal	Air	1	NA
iP	2	Cpal	Air	1	0.206698
iPR	2	Cpal	Air	1	0.339297
iPRPs	2	Cpal	Air	1	2.95404
tZ7G	2	Cpal	Air	1	1.82835
tZ9G	2	Cpal	Air	1	134.917
tZOG	2	Cpal	Air	1	15.551
cZOG	2	Cpal	Air	1	NA
tZROG	2	Cpal	Air	1	0.331494
cZROG	2	Cpal	Air	1	NA
tZRPsOG	2	Cpal	Air	1	NA
cZRPsOG	2	Cpal	Air	1	NA
DZ9G	2	Cpal	Air	1	3.52397
iP7G	2	Cpal	Air	1	0.489001
iP9G	2	Cpal	Air	1	270.014
GA1	1	Cpal	Air	2	NA
GA4	1	Cpal	Air	2	NA
ABA	1	Cpal	Air	2	112.972
SA	1	Cpal	Air	2	1111.5
JA	1	Cpal	Air	2	15.5745
IAA	1	Cpal	Air	2	29.1021
IAAsp	1	Cpal	Air	2	NA
JAIle	1	Cpal	Air	2	NA
tZ	2	Cpal	Air	2	1.40918
tZR	2	Cpal	Air	2	3.7657
tZRPs	2	Cpal	Air	2	15.9585
cZ	2	Cpal	Air	2	0.174754
cZR	2	Cpal	Air	2	1.20929
cZRPs	2	Cpal	Air	2	3.14335
DZ	2	Cpal	Air	2	NA
DZR	2	Cpal	Air	2	0.0439422
DZRPs	2	Cpal	Air	2	NA
iP	2	Cpal	Air	2	0.244002
iPR	2	Cpal	Air	2	0.334699
iPRPs	2	Cpal	Air	2	3.45679
tZ7G	2	Cpal	Air	2	2.46759
tZ9G	2	Cpal	Air	2	163.553
tZOG	2	Cpal	Air	2	19.2476
cZOG	2	Cpal	Air	2	NA
tZROG	2	Cpal	Air	2	0.469571
cZROG	2	Cpal	Air	2	0.119452
tZRPsOG	2	Cpal	Air	2	NA
cZRPsOG	2	Cpal	Air	2	NA
DZ9G	2	Cpal	Air	2	2.68285
iP7G	2	Cpal	Air	2	0.618407
iP9G	2	Cpal	Air	2	326.732
GA1	1	Cpal	Air	3	NA
GA4	1	Cpal	Air	3	NA
ABA	1	Cpal	Air	3	81.32
SA	1	Cpal	Air	3	NA
JA	1	Cpal	Air	3	21.9818
IAA	1	Cpal	Air	3	25.2305
IAAsp	1	Cpal	Air	3	2.72209
JAIle	1	Cpal	Air	3	NA
tZ	2	Cpal	Air	3	1.04059
tZR	2	Cpal	Air	3	2.74477
tZRPs	2	Cpal	Air	3	10.4542
cZ	2	Cpal	Air	3	0.166717
cZR	2	Cpal	Air	3	0.939462
cZRPs	2	Cpal	Air	3	2.44042
DZ	2	Cpal	Air	3	NA
DZR	2	Cpal	Air	3	0.0287383
DZRPs	2	Cpal	Air	3	NA
iP	2	Cpal	Air	3	0.172129
iPR	2	Cpal	Air	3	0.38554
iPRPs	2	Cpal	Air	3	3.14837
tZ7G	2	Cpal	Air	3	1.60393
tZ9G	2	Cpal	Air	3	125.682
tZOG	2	Cpal	Air	3	14.4207
cZOG	2	Cpal	Air	3	0.175505
tZROG	2	Cpal	Air	3	0.284294
cZROG	2	Cpal	Air	3	NA
tZRPsOG	2	Cpal	Air	3	NA
cZRPsOG	2	Cpal	Air	3	NA
DZ9G	2	Cpal	Air	3	1.74915
iP7G	2	Cpal	Air	3	0.421525
iP9G	2	Cpal	Air	3	307.021
GA1	1	Cpal	Sub	1	NA
GA4	1	Cpal	Sub	1	NA
ABA	1	Cpal	Sub	1	0.687872
SA	1	Cpal	Sub	1	NA
JA	1	Cpal	Sub	1	12.2015
IAA	1	Cpal	Sub	1	32.607
IAAsp	1	Cpal	Sub	1	3.32794
JAIle	1	Cpal	Sub	1	NA
tZ	2	Cpal	Sub	1	0.364526
tZR	2	Cpal	Sub	1	1.32612
tZRPs	2	Cpal	Sub	1	4.96429
cZ	2	Cpal	Sub	1	0.204857
cZR	2	Cpal	Sub	1	2.1749
cZRPs	2	Cpal	Sub	1	4.5491
DZ	2	Cpal	Sub	1	NA
DZR	2	Cpal	Sub	1	NA
DZRPs	2	Cpal	Sub	1	NA
iP	2	Cpal	Sub	1	0.131335
iPR	2	Cpal	Sub	1	0.307774
iPRPs	2	Cpal	Sub	1	2.75067
tZ7G	2	Cpal	Sub	1	0.134114
tZ9G	2	Cpal	Sub	1	22.6857
tZOG	2	Cpal	Sub	1	2.42358
cZOG	2	Cpal	Sub	1	0.353401
tZROG	2	Cpal	Sub	1	0.119594
cZROG	2	Cpal	Sub	1	0.285432
tZRPsOG	2	Cpal	Sub	1	NA
cZRPsOG	2	Cpal	Sub	1	NA
DZ9G	2	Cpal	Sub	1	0.395153
iP7G	2	Cpal	Sub	1	0.170891
iP9G	2	Cpal	Sub	1	152.807
GA1	1	Cpal	Sub	2	NA
GA4	1	Cpal	Sub	2	NA
ABA	1	Cpal	Sub	2	0.8461
SA	1	Cpal	Sub	2	NA
JA	1	Cpal	Sub	2	14.564
IAA	1	Cpal	Sub	2	35.0768
IAAsp	1	Cpal	Sub	2	1.97714
JAIle	1	Cpal	Sub	2	NA
tZ	2	Cpal	Sub	2	0.349791
tZR	2	Cpal	Sub	2	1.15316
tZRPs	2	Cpal	Sub	2	7.31608
cZ	2	Cpal	Sub	2	0.122816
cZR	2	Cpal	Sub	2	1.09907
cZRPs	2	Cpal	Sub	2	4.9533
DZ	2	Cpal	Sub	2	NA
DZR	2	Cpal	Sub	2	NA
DZRPs	2	Cpal	Sub	2	NA
iP	2	Cpal	Sub	2	0.113926
iPR	2	Cpal	Sub	2	0.116848
iPRPs	2	Cpal	Sub	2	1.7986
tZ7G	2	Cpal	Sub	2	0.162646
tZ9G	2	Cpal	Sub	2	22.2928
tZOG	2	Cpal	Sub	2	2.24393
cZOG	2	Cpal	Sub	2	0.270607
tZROG	2	Cpal	Sub	2	0.0773571
cZROG	2	Cpal	Sub	2	0.181086
tZRPsOG	2	Cpal	Sub	2	NA
cZRPsOG	2	Cpal	Sub	2	NA
DZ9G	2	Cpal	Sub	2	0.44668
iP7G	2	Cpal	Sub	2	NA
iP9G	2	Cpal	Sub	2	92.0335
GA1	1	Cpal	Sub	3	NA
GA4	1	Cpal	Sub	3	NA
ABA	1	Cpal	Sub	3	0.786801
SA	1	Cpal	Sub	3	NA
JA	1	Cpal	Sub	3	10.1597
IAA	1	Cpal	Sub	3	36.872
IAAsp	1	Cpal	Sub	3	1.96363
JAIle	1	Cpal	Sub	3	NA
tZ	2	Cpal	Sub	3	0.255671
tZR	2	Cpal	Sub	3	0.975176
tZRPs	2	Cpal	Sub	3	5.91867
cZ	2	Cpal	Sub	3	0.144693
cZR	2	Cpal	Sub	3	1.82284
cZRPs	2	Cpal	Sub	3	6.49918
DZ	2	Cpal	Sub	3	NA
DZR	2	Cpal	Sub	3	0.0169247
DZRPs	2	Cpal	Sub	3	NA
iP	2	Cpal	Sub	3	0.0970376
iPR	2	Cpal	Sub	3	0.175544
iPRPs	2	Cpal	Sub	3	2.45649
tZ7G	2	Cpal	Sub	3	0.143805
tZ9G	2	Cpal	Sub	3	21.0989
tZOG	2	Cpal	Sub	3	2.05156
cZOG	2	Cpal	Sub	3	0.135133
tZROG	2	Cpal	Sub	3	0.0892847
cZROG	2	Cpal	Sub	3	0.194803
tZRPsOG	2	Cpal	Sub	3	NA
cZRPsOG	2	Cpal	Sub	3	NA
DZ9G	2	Cpal	Sub	3	0.397543
iP7G	2	Cpal	Sub	3	NA
iP9G	2	Cpal	Sub	3	108.137
GA1	1	Cpal	ABA	1	NA
GA4	1	Cpal	ABA	1	NA
ABA	1	Cpal	ABA	1	79.4565
SA	1	Cpal	ABA	1	520.461
JA	1	Cpal	ABA	1	47.075
IAA	1	Cpal	ABA	1	25.5787
IAAsp	1	Cpal	ABA	1	5.60805
JAIle	1	Cpal	ABA	1	NA
tZ	2	Cpal	ABA	1	0.583296
tZR	2	Cpal	ABA	1	0.586538
tZRPs	2	Cpal	ABA	1	2.54465
cZ	2	Cpal	ABA	1	NA
cZR	2	Cpal	ABA	1	0.785515
cZRPs	2	Cpal	ABA	1	1.86607
DZ	2	Cpal	ABA	1	NA
DZR	2	Cpal	ABA	1	0.0183951
DZRPs	2	Cpal	ABA	1	NA
iP	2	Cpal	ABA	1	0.656893
iPR	2	Cpal	ABA	1	0.168052
iPRPs	2	Cpal	ABA	1	2.68591
tZ7G	2	Cpal	ABA	1	0.347721
tZ9G	2	Cpal	ABA	1	33.5837
tZOG	2	Cpal	ABA	1	6.72475
cZOG	2	Cpal	ABA	1	0.50747
tZROG	2	Cpal	ABA	1	0.0620443
cZROG	2	Cpal	ABA	1	NA
tZRPsOG	2	Cpal	ABA	1	NA
cZRPsOG	2	Cpal	ABA	1	NA
DZ9G	2	Cpal	ABA	1	0.219744
iP7G	2	Cpal	ABA	1	0.810969
iP9G	2	Cpal	ABA	1	649.979
GA1	1	Cpal	ABA	2	NA
GA4	1	Cpal	ABA	2	NA
ABA	1	Cpal	ABA	2	115.1
SA	1	Cpal	ABA	2	743.967
JA	1	Cpal	ABA	2	88.252
IAA	1	Cpal	ABA	2	24.5466
IAAsp	1	Cpal	ABA	2	4.69143
JAIle	1	Cpal	ABA	2	0.554092
tZ	2	Cpal	ABA	2	0.669337
tZR	2	Cpal	ABA	2	1.33597
tZRPs	2	Cpal	ABA	2	2.30654
cZ	2	Cpal	ABA	2	0.190876
cZR	2	Cpal	ABA	2	0.997249
cZRPs	2	Cpal	ABA	2	1.47025
DZ	2	Cpal	ABA	2	NA
DZR	2	Cpal	ABA	2	0.0170964
DZRPs	2	Cpal	ABA	2	NA
iP	2	Cpal	ABA	2	0.400924
iPR	2	Cpal	ABA	2	0.348462
iPRPs	2	Cpal	ABA	2	1.7942
tZ7G	2	Cpal	ABA	2	0.357581
tZ9G	2	Cpal	ABA	2	34.7752
tZOG	2	Cpal	ABA	2	6.47465
cZOG	2	Cpal	ABA	2	0.364769
tZROG	2	Cpal	ABA	2	0.0346611
cZROG	2	Cpal	ABA	2	NA
tZRPsOG	2	Cpal	ABA	2	NA
cZRPsOG	2	Cpal	ABA	2	NA
DZ9G	2	Cpal	ABA	2	0.308607
iP7G	2	Cpal	ABA	2	0.354472
iP9G	2	Cpal	ABA	2	416.245
GA1	1	Cpal	ABA	3	NA
GA4	1	Cpal	ABA	3	NA
ABA	1	Cpal	ABA	3	95.6994
SA	1	Cpal	ABA	3	604.352
JA	1	Cpal	ABA	3	71.6494
IAA	1	Cpal	ABA	3	27.0776
IAAsp	1	Cpal	ABA	3	4.16965
JAIle	1	Cpal	ABA	3	0.570586
tZ	2	Cpal	ABA	3	0.459291
tZR	2	Cpal	ABA	3	0.868888
tZRPs	2	Cpal	ABA	3	2.72714
cZ	2	Cpal	ABA	3	0.127871
cZR	2	Cpal	ABA	3	0.670428
cZRPs	2	Cpal	ABA	3	1.83688
DZ	2	Cpal	ABA	3	NA
DZR	2	Cpal	ABA	3	NA
DZRPs	2	Cpal	ABA	3	NA
iP	2	Cpal	ABA	3	0.510489
iPR	2	Cpal	ABA	3	0.179743
iPRPs	2	Cpal	ABA	3	1.96921
tZ7G	2	Cpal	ABA	3	0.387947
tZ9G	2	Cpal	ABA	3	37.1371
tZOG	2	Cpal	ABA	3	5.94883
cZOG	2	Cpal	ABA	3	0.204296
tZROG	2	Cpal	ABA	3	0.0382255
cZROG	2	Cpal	ABA	3	NA
tZRPsOG	2	Cpal	ABA	3	NA
cZRPsOG	2	Cpal	ABA	3	NA
DZ9G	2	Cpal	ABA	3	0.275034
iP7G	2	Cpal	ABA	3	0.655569
iP9G	2	Cpal	ABA	3	521.284
GA1	1	Cpal	Ag	1	NA
GA4	1	Cpal	Ag	1	NA
ABA	1	Cpal	Ag	1	1.83289
SA	1	Cpal	Ag	1	913.168
JA	1	Cpal	Ag	1	172.201
IAA	1	Cpal	Ag	1	11.967
IAAsp	1	Cpal	Ag	1	13.4474
JAIle	1	Cpal	Ag	1	1.38496
tZ	2	Cpal	Ag	1	0.332695
tZR	2	Cpal	Ag	1	2.92744
tZRPs	2	Cpal	Ag	1	6.34725
cZ	2	Cpal	Ag	1	NA
cZR	2	Cpal	Ag	1	1.2181
cZRPs	2	Cpal	Ag	1	1.95135
DZ	2	Cpal	Ag	1	NA
DZR	2	Cpal	Ag	1	0.0760334
DZRPs	2	Cpal	Ag	1	NA
iP	2	Cpal	Ag	1	0.172743
iPR	2	Cpal	Ag	1	0.982754
iPRPs	2	Cpal	Ag	1	5.22829
tZ7G	2	Cpal	Ag	1	0.168248
tZ9G	2	Cpal	Ag	1	21.3591
tZOG	2	Cpal	Ag	1	3.67286
cZOG	2	Cpal	Ag	1	0.56703
tZROG	2	Cpal	Ag	1	0.216897
cZROG	2	Cpal	Ag	1	0.403122
tZRPsOG	2	Cpal	Ag	1	NA
cZRPsOG	2	Cpal	Ag	1	NA
DZ9G	2	Cpal	Ag	1	1.57073
iP7G	2	Cpal	Ag	1	0.248472
iP9G	2	Cpal	Ag	1	247.094
GA1	1	Cpal	Ag	2	NA
GA4	1	Cpal	Ag	2	NA
ABA	1	Cpal	Ag	2	1.63084
SA	1	Cpal	Ag	2	663.442
JA	1	Cpal	Ag	2	212.752
IAA	1	Cpal	Ag	2	11.1867
IAAsp	1	Cpal	Ag	2	7.29254
JAIle	1	Cpal	Ag	2	1.8045
tZ	2	Cpal	Ag	2	0.377126
tZR	2	Cpal	Ag	2	1.94899
tZRPs	2	Cpal	Ag	2	6.91987
cZ	2	Cpal	Ag	2	0.1003
cZR	2	Cpal	Ag	2	1.05275
cZRPs	2	Cpal	Ag	2	2.28002
DZ	2	Cpal	Ag	2	NA
DZR	2	Cpal	Ag	2	0.0391575
DZRPs	2	Cpal	Ag	2	0.121601
iP	2	Cpal	Ag	2	0.237074
iPR	2	Cpal	Ag	2	0.380804
iPRPs	2	Cpal	Ag	2	4.98218
tZ7G	2	Cpal	Ag	2	0.186575
tZ9G	2	Cpal	Ag	2	22.4526
tZOG	2	Cpal	Ag	2	3.49701
cZOG	2	Cpal	Ag	2	0.335587
tZROG	2	Cpal	Ag	2	0.15084
cZROG	2	Cpal	Ag	2	0.234458
tZRPsOG	2	Cpal	Ag	2	NA
cZRPsOG	2	Cpal	Ag	2	NA
DZ9G	2	Cpal	Ag	2	1.83946
iP7G	2	Cpal	Ag	2	0.204997
iP9G	2	Cpal	Ag	2	178.754
GA1	1	Cpal	Ag	3	NA
GA4	1	Cpal	Ag	3	NA
ABA	1	Cpal	Ag	3	1.37852
SA	1	Cpal	Ag	3	786.228
JA	1	Cpal	Ag	3	156.093
IAA	1	Cpal	Ag	3	9.57381
IAAsp	1	Cpal	Ag	3	4.74205
JAIle	1	Cpal	Ag	3	0.575267
tZ	2	Cpal	Ag	3	0.360939
tZR	2	Cpal	Ag	3	7.24035
tZRPs	2	Cpal	Ag	3	5.18989
cZ	2	Cpal	Ag	3	NA
cZR	2	Cpal	Ag	3	3.04963
cZRPs	2	Cpal	Ag	3	1.6754
DZ	2	Cpal	Ag	3	NA
DZR	2	Cpal	Ag	3	0.158564
DZRPs	2	Cpal	Ag	3	0.132842
iP	2	Cpal	Ag	3	0.235457
iPR	2	Cpal	Ag	3	1.42754
iPRPs	2	Cpal	Ag	3	2.19945
tZ7G	2	Cpal	Ag	3	0.178486
tZ9G	2	Cpal	Ag	3	24.7849
tZOG	2	Cpal	Ag	3	4.49471
cZOG	2	Cpal	Ag	3	NA
tZROG	2	Cpal	Ag	3	0.158142
cZROG	2	Cpal	Ag	3	0.117831
tZRPsOG	2	Cpal	Ag	3	NA
cZRPsOG	2	Cpal	Ag	3	NA
DZ9G	2	Cpal	Ag	3	2.09254
iP7G	2	Cpal	Ag	3	0.153566
iP9G	2	Cpal	Ag	3	193.406
GA1	1	Cpal	Uni	1	NA
GA4	1	Cpal	Uni	1	NA
ABA	1	Cpal	Uni	1	1.57233
SA	1	Cpal	Uni	1	1552.37
JA	1	Cpal	Uni	1	59.9316
IAA	1	Cpal	Uni	1	23.6148
IAAsp	1	Cpal	Uni	1	7.85664
JAIle	1	Cpal	Uni	1	NA
tZ	2	Cpal	Uni	1	1.11871
tZR	2	Cpal	Uni	1	1.36138
tZRPs	2	Cpal	Uni	1	7.84861
cZ	2	Cpal	Uni	1	NA
cZR	2	Cpal	Uni	1	0.884117
cZRPs	2	Cpal	Uni	1	2.43163
DZ	2	Cpal	Uni	1	NA
DZR	2	Cpal	Uni	1	NA
DZRPs	2	Cpal	Uni	1	NA
iP	2	Cpal	Uni	1	0.370261
iPR	2	Cpal	Uni	1	0.142387
iPRPs	2	Cpal	Uni	1	1.52192
tZ7G	2	Cpal	Uni	1	1.45107
tZ9G	2	Cpal	Uni	1	189.757
tZOG	2	Cpal	Uni	1	17.6101
cZOG	2	Cpal	Uni	1	NA
tZROG	2	Cpal	Uni	1	0.688033
cZROG	2	Cpal	Uni	1	0.358813
tZRPsOG	2	Cpal	Uni	1	NA
cZRPsOG	2	Cpal	Uni	1	NA
DZ9G	2	Cpal	Uni	1	1.19919
iP7G	2	Cpal	Uni	1	0.660159
iP9G	2	Cpal	Uni	1	629.907
GA1	1	Cpal	Uni	2	NA
GA4	1	Cpal	Uni	2	NA
ABA	1	Cpal	Uni	2	4.02296
SA	1	Cpal	Uni	2	466.359
JA	1	Cpal	Uni	2	41.4359
IAA	1	Cpal	Uni	2	12.6016
IAAsp	1	Cpal	Uni	2	5.09997
JAIle	1	Cpal	Uni	2	0.770188
tZ	2	Cpal	Uni	2	1.49763
tZR	2	Cpal	Uni	2	2.31382
tZRPs	2	Cpal	Uni	2	14.3073
cZ	2	Cpal	Uni	2	0.232754
cZR	2	Cpal	Uni	2	1.28673
cZRPs	2	Cpal	Uni	2	5.42771
DZ	2	Cpal	Uni	2	NA
DZR	2	Cpal	Uni	2	NA
DZRPs	2	Cpal	Uni	2	NA
iP	2	Cpal	Uni	2	0.571178
iPR	2	Cpal	Uni	2	0.289083
iPRPs	2	Cpal	Uni	2	5.17593
tZ7G	2	Cpal	Uni	2	0.984173
tZ9G	2	Cpal	Uni	2	129.083
tZOG	2	Cpal	Uni	2	14.49
cZOG	2	Cpal	Uni	2	NA
tZROG	2	Cpal	Uni	2	0.623088
cZROG	2	Cpal	Uni	2	0.204729
tZRPsOG	2	Cpal	Uni	2	NA
cZRPsOG	2	Cpal	Uni	2	NA
DZ9G	2	Cpal	Uni	2	1.47366
iP7G	2	Cpal	Uni	2	0.715791
iP9G	2	Cpal	Uni	2	706.716
GA1	1	Cpal	Uni	3	NA
GA4	1	Cpal	Uni	3	NA
ABA	1	Cpal	Uni	3	4.07256
SA	1	Cpal	Uni	3	654.457
JA	1	Cpal	Uni	3	56.014
IAA	1	Cpal	Uni	3	14.1357
IAAsp	1	Cpal	Uni	3	4.41933
JAIle	1	Cpal	Uni	3	0.89541
tZ	2	Cpal	Uni	3	1.44796
tZR	2	Cpal	Uni	3	2.37713
tZRPs	2	Cpal	Uni	3	12.6325
cZ	2	Cpal	Uni	3	0.203305
cZR	2	Cpal	Uni	3	1.40003
cZRPs	2	Cpal	Uni	3	5.08596
DZ	2	Cpal	Uni	3	NA
DZR	2	Cpal	Uni	3	NA
DZRPs	2	Cpal	Uni	3	NA
iP	2	Cpal	Uni	3	0.878823
iPR	2	Cpal	Uni	3	0.30568
iPRPs	2	Cpal	Uni	3	5.97768
tZ7G	2	Cpal	Uni	3	1.09534
tZ9G	2	Cpal	Uni	3	127.885
tZOG	2	Cpal	Uni	3	14.477
cZOG	2	Cpal	Uni	3	NA
tZROG	2	Cpal	Uni	3	0.635779
cZROG	2	Cpal	Uni	3	0.259828
tZRPsOG	2	Cpal	Uni	3	NA
cZRPsOG	2	Cpal	Uni	3	NA
DZ9G	2	Cpal	Uni	3	2.14029
iP7G	2	Cpal	Uni	3	0.961169
iP9G	2	Cpal	Uni	3	819.961
GA1	1	Cter	Air	1	1.63572
GA4	1	Cter	Air	1	NA
ABA	1	Cter	Air	1	19.9297
SA	1	Cter	Air	1	1066.4
JA	1	Cter	Air	1	13.1133
IAA	1	Cter	Air	1	38.3396
IAAsp	1	Cter	Air	1	12.8946
JAIle	1	Cter	Air	1	NA
tZ	2	Cter	Air	1	0.475529
tZR	2	Cter	Air	1	0.314733
tZRPs	2	Cter	Air	1	4.83148
cZ	2	Cter	Air	1	0.135558
cZR	2	Cter	Air	1	0.415448
cZRPs	2	Cter	Air	1	1.7096
DZ	2	Cter	Air	1	NA
DZR	2	Cter	Air	1	NA
DZRPs	2	Cter	Air	1	NA
iP	2	Cter	Air	1	0.159794
iPR	2	Cter	Air	1	NA
iPRPs	2	Cter	Air	1	1.62338
tZ7G	2	Cter	Air	1	0.596892
tZ9G	2	Cter	Air	1	32.5375
tZOG	2	Cter	Air	1	6.54342
cZOG	2	Cter	Air	1	NA
tZROG	2	Cter	Air	1	0.109046
cZROG	2	Cter	Air	1	0.359358
tZRPsOG	2	Cter	Air	1	NA
cZRPsOG	2	Cter	Air	1	NA
DZ9G	2	Cter	Air	1	1.04241
iP7G	2	Cter	Air	1	0.488103
iP9G	2	Cter	Air	1	165.424
GA1	1	Cter	Air	2	1.85438
GA4	1	Cter	Air	2	NA
ABA	1	Cter	Air	2	9.93767
SA	1	Cter	Air	2	749.089
JA	1	Cter	Air	2	9.83564
IAA	1	Cter	Air	2	35.8905
IAAsp	1	Cter	Air	2	15.2346
JAIle	1	Cter	Air	2	NA
tZ	2	Cter	Air	2	0.474699
tZR	2	Cter	Air	2	0.312312
tZRPs	2	Cter	Air	2	8.45978
cZ	2	Cter	Air	2	0.106276
cZR	2	Cter	Air	2	0.400738
cZRPs	2	Cter	Air	2	1.79109
DZ	2	Cter	Air	2	NA
DZR	2	Cter	Air	2	NA
DZRPs	2	Cter	Air	2	NA
iP	2	Cter	Air	2	0.156152
iPR	2	Cter	Air	2	0.0454645
iPRPs	2	Cter	Air	2	2.73419
tZ7G	2	Cter	Air	2	0.576551
tZ9G	2	Cter	Air	2	32.2383
tZOG	2	Cter	Air	2	7.24947
cZOG	2	Cter	Air	2	NA
tZROG	2	Cter	Air	2	0.0569124
cZROG	2	Cter	Air	2	0.229276
tZRPsOG	2	Cter	Air	2	NA
cZRPsOG	2	Cter	Air	2	NA
DZ9G	2	Cter	Air	2	0.937423
iP7G	2	Cter	Air	2	0.47062
iP9G	2	Cter	Air	2	193.618
GA1	1	Cter	Air	3	1.58273
GA4	1	Cter	Air	3	NA
ABA	1	Cter	Air	3	10.5041
SA	1	Cter	Air	3	580.953
JA	1	Cter	Air	3	12.5186
IAA	1	Cter	Air	3	41.7677
IAAsp	1	Cter	Air	3	11.2048
JAIle	1	Cter	Air	3	0.369937
tZ	2	Cter	Air	3	0.332588
tZR	2	Cter	Air	3	0.238079
tZRPs	2	Cter	Air	3	3.98031
cZ	2	Cter	Air	3	0.0955436
cZR	2	Cter	Air	3	0.385906
cZRPs	2	Cter	Air	3	1.69667
DZ	2	Cter	Air	3	NA
DZR	2	Cter	Air	3	NA
DZRPs	2	Cter	Air	3	NA
iP	2	Cter	Air	3	0.14069
iPR	2	Cter	Air	3	0.0396372
iPRPs	2	Cter	Air	3	1.21484
tZ7G	2	Cter	Air	3	0.527713
tZ9G	2	Cter	Air	3	30.1086
tZOG	2	Cter	Air	3	6.76761
cZOG	2	Cter	Air	3	NA
tZROG	2	Cter	Air	3	0.0737202
cZROG	2	Cter	Air	3	0.316146
tZRPsOG	2	Cter	Air	3	NA
cZRPsOG	2	Cter	Air	3	NA
DZ9G	2	Cter	Air	3	0.818199
iP7G	2	Cter	Air	3	0.436838
iP9G	2	Cter	Air	3	185.363
GA1	1	Cter	Sub	1	NA
GA4	1	Cter	Sub	1	NA
ABA	1	Cter	Sub	1	2.1211
SA	1	Cter	Sub	1	579.326
JA	1	Cter	Sub	1	39.293
IAA	1	Cter	Sub	1	37.4526
IAAsp	1	Cter	Sub	1	33.7357
JAIle	1	Cter	Sub	1	NA
tZ	2	Cter	Sub	1	1.17702
tZR	2	Cter	Sub	1	3.28758
tZRPs	2	Cter	Sub	1	81.8413
cZ	2	Cter	Sub	1	0.0769017
cZR	2	Cter	Sub	1	0.350636
cZRPs	2	Cter	Sub	1	2.93331
DZ	2	Cter	Sub	1	NA
DZR	2	Cter	Sub	1	0.0280639
DZRPs	2	Cter	Sub	1	0.510997
iP	2	Cter	Sub	1	0.411505
iPR	2	Cter	Sub	1	0.169415
iPRPs	2	Cter	Sub	1	13.5402
tZ7G	2	Cter	Sub	1	0.75082
tZ9G	2	Cter	Sub	1	38.8328
tZOG	2	Cter	Sub	1	5.47523
cZOG	2	Cter	Sub	1	NA
tZROG	2	Cter	Sub	1	0.424417
cZROG	2	Cter	Sub	1	0.100732
tZRPsOG	2	Cter	Sub	1	NA
cZRPsOG	2	Cter	Sub	1	NA
DZ9G	2	Cter	Sub	1	0.684054
iP7G	2	Cter	Sub	1	0.751203
iP9G	2	Cter	Sub	1	271.043
GA1	1	Cter	Sub	2	NA
GA4	1	Cter	Sub	2	NA
ABA	1	Cter	Sub	2	1.64677
SA	1	Cter	Sub	2	524.016
JA	1	Cter	Sub	2	26.6821
IAA	1	Cter	Sub	2	27.3603
IAAsp	1	Cter	Sub	2	26.8182
JAIle	1	Cter	Sub	2	NA
tZ	2	Cter	Sub	2	0.767458
tZR	2	Cter	Sub	2	2.23885
tZRPs	2	Cter	Sub	2	60.5755
cZ	2	Cter	Sub	2	0.0798511
cZR	2	Cter	Sub	2	0.541388
cZRPs	2	Cter	Sub	2	3.62313
DZ	2	Cter	Sub	2	NA
DZR	2	Cter	Sub	2	0.0396636
DZRPs	2	Cter	Sub	2	0.471754
iP	2	Cter	Sub	2	0.431587
iPR	2	Cter	Sub	2	0.119658
iPRPs	2	Cter	Sub	2	7.36941
tZ7G	2	Cter	Sub	2	0.70323
tZ9G	2	Cter	Sub	2	36.2472
tZOG	2	Cter	Sub	2	4.67599
cZOG	2	Cter	Sub	2	NA
tZROG	2	Cter	Sub	2	0.367947
cZROG	2	Cter	Sub	2	0.129539
tZRPsOG	2	Cter	Sub	2	NA
cZRPsOG	2	Cter	Sub	2	NA
DZ9G	2	Cter	Sub	2	0.822553
iP7G	2	Cter	Sub	2	0.791356
iP9G	2	Cter	Sub	2	280.761
GA1	1	Cter	Sub	3	NA
GA4	1	Cter	Sub	3	NA
ABA	1	Cter	Sub	3	1.66659
SA	1	Cter	Sub	3	680.542
JA	1	Cter	Sub	3	25.5097
IAA	1	Cter	Sub	3	28.7485
IAAsp	1	Cter	Sub	3	24.8599
JAIle	1	Cter	Sub	3	NA
tZ	2	Cter	Sub	3	1.40432
tZR	2	Cter	Sub	3	5.31215
tZRPs	2	Cter	Sub	3	116.324
cZ	2	Cter	Sub	3	NA
cZR	2	Cter	Sub	3	0.355882
cZRPs	2	Cter	Sub	3	3.31709
DZ	2	Cter	Sub	3	0.0579384
DZR	2	Cter	Sub	3	0.0377149
DZRPs	2	Cter	Sub	3	0.733574
iP	2	Cter	Sub	3	0.255485
iPR	2	Cter	Sub	3	0.138724
iPRPs	2	Cter	Sub	3	10.464
tZ7G	2	Cter	Sub	3	1.03563
tZ9G	2	Cter	Sub	3	50.0136
tZOG	2	Cter	Sub	3	9.0306
cZOG	2	Cter	Sub	3	NA
tZROG	2	Cter	Sub	3	0.881376
cZROG	2	Cter	Sub	3	NA
tZRPsOG	2	Cter	Sub	3	0.118116
cZRPsOG	2	Cter	Sub	3	NA
DZ9G	2	Cter	Sub	3	0.961785
iP7G	2	Cter	Sub	3	0.656715
iP9G	2	Cter	Sub	3	244.575
