## Supplemental Dataset 4 for "The molecular framework of heterophylly in *Callitriche palustris* L. differs from that in other amphibious plants"

### Sheet: candidate_geneset
Supplemental Table 5: Annotations of the candidate gene set
Cp.gene	DEG.in.DL	DEG.in.AG	DEG.in.Uni	DEG.in.ABA	DEG.in.ML	isoforms	cds	blastxhit	Symbol	Descriptions	Annotation	TF family	Gene name	Arabidopsis orthologs
Cluster-100908.0	-1	-1	-1	-1	-1	1	Yes	AT2G31980.1	AtCYS2, CYS2	PHYTOCYSTATIN 2	NA	NA	NA	NA
Cluster-15696.0	-1	-1	-1	-1	-1	4	Yes	AT1G70830.1	MLP28	MLP-like protein 28	NA	NA	NA	NA
Cluster-26761.0	-1	-1	-1	-1	-1	1	Yes	AT5G20630.1	GLP3, GLP3A, GLP3B, ATGER3, GER3	germin 3	NA	NA	NA	NA
Cluster-26761.1	-1	-1	-1	-1	-1	1	Yes	AT5G20630.1	GLP3, GLP3A, GLP3B, ATGER3, GER3	germin 3	NA	NA	NA	NA
Cluster-39675.0	-1	-1	-1	-1	-1	1	Yes	AT5G67470.1	ATFH6, FH6	formin homolog 6	NA	NA	NA	NA
Cluster-43086.0	-1	-1	-1	-1	-1	1	Yes	NA	NA	NA	NA	NA	NA	NA
Cluster-43086.1	-1	-1	-1	-1	-1	1	Yes	NA	NA	NA	NA	NA	NA	NA
Cluster-45159.1	-1	-1	-1	-1	-1	14	Yes	AT5G62165.1	AGL42	AGAMOUS-like 42	TF	MIKC_MADS	AGL14L1	AGL14/19/20/42
Cluster-45503.0	-1	-1	-1	-1	-1	1	Yes	AT5G50915.1	NA	basic helix-loop-helix (bHLH) DNA-binding superfamily protein	TF	bHLH	bHLH1A	AT5G50915
Cluster-45503.1	-1	-1	-1	-1	-1	2	Yes	AT5G50915.1	NA	basic helix-loop-helix (bHLH) DNA-binding superfamily protein	TF	bHLH	bHLH1B	AT5G50915
Cluster-50707.1	-1	-1	-1	-1	-1	3	Yes	AT1G08500.1	ENODL18, AtENODL18	early nodulin-like protein 18	NA	NA	NA	NA
Cluster-52309.2	-1	-1	-1	-1	-1	2	Yes	AT1G67510.1	NA	Leucine-rich repeat protein kinase family protein	NA	NA	NA	NA
Cluster-55513.0	-1	-1	-1	-1	-1	1	No	AT5G15490.1	NA	UDP-glucose 6-dehydrogenase family protein	NA	NA	NA	NA
Cluster-55929.1	-1	-1	-1	-1	-1	2	Yes	AT5G01170.1	NA	Protein of unknown function (DUF740)	NA	NA	NA	NA
Cluster-57510.0	-1	-1	-1	-1	-1	2	Yes	AT5G60850.1	OBP4	OBF binding protein 4	TF	Dof	OBP4L2	OBP4
Cluster-60360.0	-1	-1	-1	-1	-1	4	Yes	AT2G38110.1	ATGPAT6, GPAT6	glycerol-3-phosphate acyltransferase 6	NA	NA	NA	NA
Cluster-61934.1	-1	-1	-1	-1	-1	2	Yes	AT4G17870.1	PYR1, RCAR11	Polyketide cyclase/dehydrase and lipid transport superfamily protein	PYR/PYL	NA	NA	NA
Cluster-62401.0	-1	-1	-1	-1	-1	1	Yes	AT5G41761.1	NA	unknown protein	Transporter	NA	NA	NA
Cluster-62401.1	-1	-1	-1	-1	-1	1	Yes	AT5G41761.1	NA	unknown protein	Transporter	NA	NA	NA
Cluster-65544.1	-1	-1	-1	-1	-1	9	Yes	AT2G46240.1	BAG6, ATBAG6	BCL-2-associated athanogene 6	NA	NA	NA	NA
Cluster-71087.1	-1	-1	-1	-1	-1	4	Yes	AT1G55850.1	ATCSLE1, CSLE1	cellulose synthase like E1	NA	NA	NA	NA
Cluster-74655.0	-1	-1	-1	-1	-1	1	No	NA	NA	NA	NA	NA	NA	NA
Cluster-77886.3	-1	-1	-1	-1	-1	1	Yes	AT3G18050.1	NA	unknown protein	NA	NA	NA	NA
Cluster-78270.0	-1	-1	-1	-1	-1	2	Yes	AT2G02450.2	ANAC034, ANAC035, LOV1, NAC035	NAC domain containing protein 35	TF	NAC	LOV1L1A	LOV1
Cluster-78270.1	-1	-1	-1	-1	-1	2	Yes	AT2G02450.2	ANAC034, ANAC035, LOV1, NAC035	NAC domain containing protein 35	TF	NAC	LOV1L1B	LOV1
Cluster-84428.2	-1	-1	-1	-1	-1	5	Yes	AT1G12110.1	NRT1.1, CHL1-1, NRT1, B-1, ATNRT1, CHL1	nitrate transporter 1.1	NA	NA	NA	NA
Cluster-85549.2	-1	-1	-1	-1	-1	2	Yes	AT5G44360.1	NA	FAD-binding Berberine family protein	NA	NA	NA	NA
Cluster-89456.3	-1	-1	-1	-1	-1	14	Yes	AT3G42170.1	NA	BED zinc finger	NA	NA	NA	NA
Cluster-94347.2	-1	-1	-1	-1	-1	2	Yes	AT2G20560.1	NA	DNAJ heat shock family protein	NA	NA	NA	NA
Cluster-98969.0	-1	-1	-1	-1	-1	6	Yes	AT1G68570.1	NA	Major facilitator superfamily protein	Transporter	NA	NA	NA
Cluster-102762.2	-1	-1	-1	-1	0	2	No	AT1G51200.1	NA	A20/AN1-like zinc finger family protein	NA	NA	NA	NA
Cluster-103288.0	-1	-1	-1	-1	0	1	No	NA	NA	NA	NA	NA	NA	NA
Cluster-1043.0	-1	-1	-1	-1	0	2	Yes	AT3G46710.1	NA	NB-ARC domain-containing disease resistance protein	NA	NA	NA	NA
Cluster-10847.0	-1	-1	-1	-1	0	1	No	NA	NA	NA	PYR/PYL	NA	NA	NA
Cluster-1839.0	-1	-1	-1	-1	0	1	Yes	NA	NA	NA	NA	NA	NA	NA
Cluster-18801.0	-1	-1	-1	-1	0	2	No	NA	NA	NA	NA	NA	NA	NA
Cluster-23900.0	-1	-1	-1	-1	0	1	Yes	AT5G60850.1	OBP4	OBF binding protein 4	TF	Dof	OBP4L1	OBP4
Cluster-23930.1	-1	-1	-1	-1	0	1	Yes	AT5G65700.1	BAM1	Leucine-rich receptor-like protein kinase family protein	RLP	NA	BAMLB	No ortholog
Cluster-23930.4	-1	-1	-1	-1	0	4	Yes	AT5G65700.1	BAM1	Leucine-rich receptor-like protein kinase family protein	RLP	NA	BAMLC	No ortholog
Cluster-26104.0	-1	-1	-1	-1	0	2	Yes	AT4G08267.1	NA	hAT transposon superfamily protein	NA	NA	NA	NA
Cluster-2759.0	-1	-1	-1	-1	0	1	Yes	AT5G52860.1	NA	ABC-2 type transporter family protein	NA	NA	NA	NA
Cluster-2839.0	-1	-1	-1	-1	0	1	No	NA	NA	NA	NA	NA	NA	NA
Cluster-31669.0	-1	-1	-1	-1	0	3	Yes	AT3G28200.1	NA	Peroxidase superfamily protein	NA	NA	NA	NA
Cluster-32460.0	-1	-1	-1	-1	0	10	Yes	AT1G08790.1	NA	Protein of unknown function (DUF1685)	NA	NA	NA	NA
Cluster-33185.0	-1	-1	-1	-1	0	1	Yes	AT2G15490.1	UGT73B4	UDP-glycosyltransferase 73B4	NA	NA	NA	NA
Cluster-33766.0	-1	-1	-1	-1	0	2	Yes	AT2G36570.1	NA	Leucine-rich repeat protein kinase family protein	RLP	NA	NA	NA
Cluster-3485.3	-1	-1	-1	-1	0	2	Yes	NA	NA	NA	RLP	NA	NA	NA
Cluster-37553.0	-1	-1	-1	-1	0	1	No	NA	NA	NA	NA	NA	NA	NA
Cluster-4006.0	-1	-1	-1	-1	0	1	Yes	NA	NA	NA	NA	NA	NA	NA
Cluster-40548.11	-1	-1	-1	-1	0	10	Yes	AT4G08950.1	EXO	Phosphate-responsive 1 family protein	NA	NA	NA	NA
Cluster-43340.1	-1	-1	-1	-1	0	4	Yes	AT3G58810.1	MTPA2, ATMTPA2, MTP3, ATMTP3	metal tolerance protein A2	NA	NA	NA	NA
Cluster-4729.0	-1	-1	-1	-1	0	1	No	NA	NA	NA	NA	NA	NA	NA
Cluster-48731.0	-1	-1	-1	-1	0	1	Yes	AT3G28340.1	GATL10	galacturonosyltransferase-like 10	NA	NA	NA	NA
Cluster-57173.0	-1	-1	-1	-1	0	1	No	AT5G43920.1	NA	transducin family protein / WD-40 repeat family protein	NA	NA	NA	NA
Cluster-59493.0	-1	-1	-1	-1	0	2	Yes	NA	NA	NA	NA	NA	NA	NA
Cluster-59566.0	-1	-1	-1	-1	0	4	Yes	AT2G38070.1	NA	Protein of unknown function (DUF740)	NA	NA	NA	NA
Cluster-62748.2	-1	-1	-1	-1	0	5	No	NA	NA	NA	NA	NA	NA	NA
Cluster-62748.6	-1	-1	-1	-1	0	3	Yes	NA	NA	NA	NA	NA	NA	NA
Cluster-70729.0	-1	-1	-1	-1	0	1	Yes	AT1G28310.2	NA	Dof-type zinc finger DNA-binding family protein	TF	Dof	Dof1.4L	Dof1.4
Cluster-72084.10	-1	-1	-1	-1	0	1	No	AT5G13640.1	ATPDAT, PDAT, PDAT1	phospholipid:diacylglycerol acyltransferase	NA	NA	NA	NA
Cluster-72084.11	-1	-1	-1	-1	0	1	No	AT5G13640.1	ATPDAT, PDAT, PDAT1	phospholipid:diacylglycerol acyltransferase	NA	NA	NA	NA
Cluster-72084.8	-1	-1	-1	-1	0	1	Yes	AT5G13640.1	ATPDAT, PDAT, PDAT1	phospholipid:diacylglycerol acyltransferase	NA	NA	NA	NA
Cluster-73231.1	-1	-1	-1	-1	0	1	Yes	AT3G02260.1	BIG, DOC1, TIR3, UMB1, ASA1, LPR1, CRM1	auxin transport protein (BIG)	NA	NA	NA	NA
Cluster-73698.4	-1	-1	-1	-1	0	3	Yes	NA	NA	NA	NA	NA	NA	NA
Cluster-73874.1	-1	-1	-1	-1	0	1	Yes	AT3G06120.1	MUTE	basic helix-loop-helix (bHLH) DNA-binding superfamily protein	TF	bHLH	SPCHB	SPCH
Cluster-76062.0	-1	-1	-1	-1	0	2	Yes	NA	NA	NA	NA	NA	NA	NA
Cluster-77115.1	-1	-1	-1	-1	0	1	Yes	AT2G42690.1	NA	alpha/beta-Hydrolases superfamily protein	NA	NA	NA	NA
Cluster-78433.0	-1	-1	-1	-1	0	1	No	NA	NA	NA	NA	NA	NA	NA
Cluster-78853.1	-1	-1	-1	-1	0	1	Yes	AT5G17730.1	NA	P-loop containing nucleoside triphosphate hydrolases superfamily protein	NA	NA	NA	NA
Cluster-78853.2	-1	-1	-1	-1	0	2	Yes	AT5G17760.1	NA	P-loop containing nucleoside triphosphate hydrolases superfamily protein	NA	NA	NA	NA
Cluster-80565.1	-1	-1	-1	-1	0	1	Yes	AT1G23530.1	NA	unknown protein	NA	NA	NA	NA
Cluster-82058.0	-1	-1	-1	-1	0	3	Yes	AT1G04240.1	SHY2, IAA3	AUX/IAA transcriptional regulator family protein	TF	ARF	IAA3L	IAA3
Cluster-83809.0	-1	-1	-1	-1	0	2	Yes	AT2G38152.1	NA	alpha 1,4-glycosyltransferase family protein	NA	NA	NA	NA
Cluster-84395.2	-1	-1	-1	-1	0	12	Yes	AT2G39690.1	NA	Protein of unknown function, DUF547	NA	NA	NA	NA
Cluster-84554.0	-1	-1	-1	-1	0	2	Yes	NA	NA	NA	NA	NA	NA	NA
Cluster-85544.0	-1	-1	-1	-1	0	2	Yes	AT1G43760.1	NA	DNAse I-like superfamily protein	NA	NA	NA	NA
Cluster-87540.0	-1	-1	-1	-1	0	3	Yes	NA	NA	NA	NA	NA	NA	NA
Cluster-88460.0	-1	-1	-1	-1	0	2	Yes	AT3G28340.1	GATL10	galacturonosyltransferase-like 10	NA	NA	NA	NA
Cluster-89533.1	-1	-1	-1	-1	0	1	Yes	AT3G63250.1	HMT-2, ATHMT-2, HMT2	homocysteine methyltransferase 2	NA	NA	NA	NA
Cluster-90104.0	-1	-1	-1	-1	0	1	Yes	AT3G46620.1	NA	zinc finger (C3HC4-type RING finger) family protein	NA	NA	NA	NA
Cluster-94025.0	-1	-1	-1	-1	0	1	No	NA	NA	NA	NA	NA	NA	NA
Cluster-94347.0	-1	-1	-1	-1	0	1	Yes	AT2G20560.1	NA	DNAJ heat shock family protein	NA	NA	NA	NA
Cluster-94347.1	-1	-1	-1	-1	0	1	Yes	AT2G20560.1	NA	DNAJ heat shock family protein	NA	NA	NA	NA
Cluster-94548.0	-1	-1	-1	-1	0	4	Yes	AT1G75820.1	CLV1, FAS3, FLO5, ATCLV1	Leucine-rich receptor-like protein kinase family protein	RLP	NA	CLV1	CLV1
Cluster-94732.1	-1	-1	-1	-1	0	2	Yes	AT2G36420.1	NA	unknown protein	NA	NA	NA	NA
Cluster-97105.10	-1	-1	-1	-1	0	2	No	NA	NA	NA	NA	NA	NA	NA
Cluster-103436.0	-1	-1	-1	-1	1	1	Yes	AT1G70420.1	NA	Protein of unknown function (DUF1645)	NA	NA	NA	NA
Cluster-36233.0	-1	-1	-1	-1	1	2	Yes	AT5G22000.2	RHF2A	RING-H2 group F2A	NA	NA	NA	NA
Cluster-68953.0	-1	-1	-1	-1	1	1	Yes	NA	NA	NA	NA	NA	NA	NA
Cluster-68965.1	-1	-1	-1	-1	1	3	Yes	NA	NA	NA	NA	NA	NA	NA
Cluster-100242.0	-1	-1	0	-1	-1	2	Yes	AT4G25150.1	NA	HAD superfamily, subfamily IIIB acid phosphatase	NA	NA	NA	NA
Cluster-100386.1	-1	-1	0	-1	-1	1	Yes	AT1G76080.1	ATCDSP32, CDSP32	chloroplastic drought-induced stress protein of 32 kD	NA	NA	NA	NA
Cluster-35902.0	-1	-1	0	-1	-1	2	Yes	AT3G44610.1	NA	Protein kinase superfamily protein	NA	NA	NA	NA
Cluster-61939.1	-1	-1	0	-1	-1	2	Yes	AT2G28100.1	ATFUC1, FUC1	alpha-L-fucosidase 1	NA	NA	NA	NA
Cluster-64336.4	-1	-1	0	-1	-1	1	Yes	AT5G28300.1	NA	Duplicated homeodomain-like superfamily protein	TF	Trihelix	GT2L	GT2L
Cluster-74059.0	-1	-1	0	-1	-1	4	Yes	AT3G27250.1	NA	unknown protein	NA	NA	NA	NA
Cluster-95441.0	-1	-1	0	-1	-1	3	Yes	AT2G02450.2	ANAC034, ANAC035, LOV1, NAC035	NAC domain containing protein 35	TF	NAC	LOV1L2	LOV1
Cluster-95598.0	-1	-1	0	-1	-1	2	No	NA	NA	NA	NA	NA	NA	NA
Cluster-100386.0	-1	-1	0	-1	0	2	Yes	AT1G76080.1	ATCDSP32, CDSP32	chloroplastic drought-induced stress protein of 32 kD	NA	NA	NA	NA
Cluster-10805.0	-1	-1	0	-1	0	1	Yes	NA	NA	NA	NA	NA	NA	NA
Cluster-2164.0	-1	-1	0	-1	0	1	Yes	NA	NA	NA	NA	NA	NA	NA
Cluster-73874.0	-1	-1	0	-1	0	1	Yes	AT3G06120.1	MUTE	basic helix-loop-helix (bHLH) DNA-binding superfamily protein	TF	bHLH	SPCHA	SPCH
Cluster-883.0	-1	-1	0	-1	0	1	No	NA	NA	NA	NA	NA	NA	NA
Cluster-97170.0	-1	-1	0	-1	0	4	Yes	AT2G34770.1	FAH1, ATFAH1	fatty acid hydroxylase 1	NA	NA	NA	NA
Cluster-99946.1	-1	-1	0	-1	0	1	Yes	AT1G76080.1	ATCDSP32, CDSP32	chloroplastic drought-induced stress protein of 32 kD	NA	NA	NA	NA
Cluster-55185.0	-1	-1	0	-1	1	2	Yes	AT5G60200.1	TMO6	TARGET OF MONOPTEROS 6	TF	Dof	TMO6L	TMO6, Dof2.1
Cluster-74027.1	1	1	-1	1	0	6	Yes	AT5G14180.1	MPL1	Myzus persicae-induced lipase 1	NA	NA	NA	NA
Cluster-9121.0	1	1	-1	1	0	1	Yes	AT5G14180.1	MPL1	Myzus persicae-induced lipase 1	NA	NA	NA	NA
Cluster-98193.0	1	1	-1	1	0	1	Yes	AT5G14180.1	MPL1	Myzus persicae-induced lipase 1	NA	NA	NA	NA
Cluster-57011.1	1	1	-1	1	1	2	Yes	AT5G05440.1	PYL5, RCAR8	Polyketide cyclase/dehydrase and lipid transport superfamily protein	PYR/PYL	NA	NA	NA
Cluster-86347.0	1	1	-1	1	1	2	Yes	AT1G03430.1	AHP5	histidine-containing phosphotransfer factor 5	NA	NA	NA	NA
Cluster-86347.1	1	1	-1	1	1	3	Yes	AT3G21510.1	AHP1	histidine-containing phosphotransmitter 1	NA	NA	NA	NA
Cluster-86347.2	1	1	-1	1	1	3	Yes	AT3G21510.1	AHP1	histidine-containing phosphotransmitter 1	NA	NA	NA	NA
Cluster-98109.0	1	1	-1	1	1	1	No	AT3G47340.1	ASN1, DIN6, AT-ASN1	glutamine-dependent asparagine synthase 1	NA	NA	NA	NA
Cluster-13176.0	1	1	0	1	0	1	Yes	AT4G39490.1	CYP96A10	cytochrome P450, family 96, subfamily A, polypeptide 10	NA	NA	NA	NA
Cluster-18121.1	1	1	0	1	0	2	Yes	NA	NA	NA	NA	NA	NA	NA
Cluster-18121.2	1	1	0	1	0	1	Yes	NA	NA	NA	NA	NA	NA	NA
Cluster-38562.1	1	1	0	1	0	4	Yes	AT2G39435.1	NA	Phosphatidylinositol N-acetyglucosaminlytransferase subunit P-related	NA	NA	NA	NA
Cluster-40049.0	1	1	0	1	0	1	Yes	AT2G46670.1	NA	CCT motif family protein	NA	NA	NA	NA
Cluster-40500.0	1	1	0	1	0	1	Yes	AT4G28000.1	NA	P-loop containing nucleoside triphosphate hydrolases superfamily protein	NA	NA	NA	NA
Cluster-48775.0	1	1	0	1	0	2	Yes	AT1G76690.1	OPR2, ATOPR2	12-oxophytodienoate reductase 2	NA	NA	NA	NA
Cluster-62322.2	1	1	0	1	0	1	Yes	AT1G80920.1	J8	Chaperone DnaJ-domain superfamily protein	NA	NA	NA	NA
Cluster-64023.0	1	1	0	1	0	2	Yes	AT5G14180.1	MPL1	Myzus persicae-induced lipase 1	NA	NA	NA	NA
Cluster-65572.0	1	1	0	1	0	4	Yes	AT4G22120.1	NA	ERD (early-responsive to dehydration stress) family protein	Transporter	NA	NA	NA
Cluster-65572.1	1	1	0	1	0	5	Yes	AT4G22120.1	NA	ERD (early-responsive to dehydration stress) family protein	Transporter	NA	NA	NA
Cluster-67708.4	1	1	0	1	0	3	Yes	AT5G09960.1	NA	FUNCTIONS IN: molecular_function unknown	NA	NA	NA	NA
Cluster-70675.0	1	1	0	1	0	1	Yes	AT1G15520.1	PDR12, ATPDR12, ABCG40, ATABCG40	pleiotropic drug resistance 12	Transporter	NA	NA	NA
Cluster-74027.0	1	1	0	1	0	4	Yes	AT5G14180.1	MPL1	Myzus persicae-induced lipase 1	NA	NA	NA	NA
Cluster-74027.2	1	1	0	1	0	1	Yes	AT5G14180.1	MPL1	Myzus persicae-induced lipase 1	NA	NA	NA	NA
Cluster-74027.3	1	1	0	1	0	9	Yes	AT5G14180.1	MPL1	Myzus persicae-induced lipase 1	NA	NA	NA	NA
Cluster-98338.2	1	1	0	1	0	3	Yes	AT5G03320.1	NA	Protein kinase superfamily protein	NA	NA	NA	NA
TRINITY_DN62799_c0_g1	1	1	0	1	0	1	Yes	AT1G15520.1	PDR12, ATPDR12, ABCG40, ATABCG40	pleiotropic drug resistance 12	NA	NA	NA	NA
Cluster-10130.0	1	1	0	1	1	10	Yes	AT4G23050.2	NA	PAS domain-containing protein tyrosine kinase family protein	NA	NA	NA	NA
Cluster-10130.1	1	1	0	1	1	13	Yes	AT4G23050.2	NA	PAS domain-containing protein tyrosine kinase family protein	NA	NA	NA	NA
Cluster-101939.0	1	1	0	1	1	1	No	AT5G63160.1	BT1	BTB and TAZ domain protein 1	NA	NA	NA	NA
Cluster-101939.1	1	1	0	1	1	3	Yes	AT5G50260.1	NA	Cysteine proteinases superfamily protein	NA	NA	NA	NA
Cluster-101939.2	1	1	0	1	1	1	Yes	AT5G63160.1	BT1	BTB and TAZ domain protein 1	NA	NA	NA	NA
Cluster-102280.0	1	1	0	1	1	3	Yes	AT4G21200.1	ATGA2OX8, GA2OX8	gibberellin 2-oxidase 8	NA	NA	GA2OX8	GA2OX8
Cluster-12429.1	1	1	0	1	1	1	Yes	AT2G40330.1	PYL6, RCAR9	PYR1-like 6	PYR/PYL	NA	NA	NA
Cluster-12429.4	1	1	0	1	1	1	Yes	AT5G05440.1	PYL5, RCAR8	Polyketide cyclase/dehydrase and lipid transport superfamily protein	NA	NA	NA	NA
Cluster-17073.0	1	1	0	1	1	1	Yes	AT1G19250.1	FMO1	flavin-dependent monooxygenase 1	NA	NA	NA	NA
Cluster-18598.0	1	1	0	1	1	1	Yes	AT1G15520.1	PDR12, ATPDR12, ABCG40, ATABCG40	pleiotropic drug resistance 12	Transporter	NA	NA	NA
Cluster-23458.2	1	1	0	1	1	1	No	NA	NA	NA	NA	NA	NA	NA
Cluster-29397.0	1	1	0	1	1	1	Yes	AT1G15520.1	PDR12, ATPDR12, ABCG40, ATABCG40	pleiotropic drug resistance 12	Transporter	NA	NA	NA
Cluster-32372.1	1	1	0	1	1	5	Yes	AT1G15520.1	PDR12, ATPDR12, ABCG40, ATABCG40	pleiotropic drug resistance 12	Transporter	NA	NA	NA
Cluster-42382.0	1	1	0	1	1	1	Yes	AT3G10960.1	ATAZG1, AZG1	AZA-guanine resistant1	NA	NA	NA	NA
Cluster-44584.0	1	1	0	1	1	2	Yes	NA	NA	NA	NA	NA	NA	NA
Cluster-46211.0	1	1	0	1	1	1	No	NA	NA	NA	NA	NA	NA	NA
Cluster-5570.0	1	1	0	1	1	2	Yes	AT1G15520.1	PDR12, ATPDR12, ABCG40, ATABCG40	pleiotropic drug resistance 12	Transporter	NA	NA	NA
Cluster-56157.1	1	1	0	1	1	1	Yes	AT1G15520.1	PDR12, ATPDR12, ABCG40, ATABCG40	pleiotropic drug resistance 12	Transporter	NA	NA	NA
Cluster-56157.4	1	1	0	1	1	2	Yes	AT1G15520.1	PDR12, ATPDR12, ABCG40, ATABCG40	pleiotropic drug resistance 12	Transporter	NA	NA	NA
Cluster-56157.5	1	1	0	1	1	1	Yes	AT2G26910.1	PDR4, ATPDR4	pleiotropic drug resistance 4	Transporter	NA	NA	NA
Cluster-57730.0	1	1	0	1	1	1	Yes	AT2G38310.1	PYL4, RCAR10	PYR1-like 4	PYR/PYL	NA	NA	NA
Cluster-6135.0	1	1	0	1	1	1	Yes	AT1G19250.1	FMO1	flavin-dependent monooxygenase 1	NA	NA	NA	NA
Cluster-64241.1	1	1	0	1	1	3	Yes	AT5G42905.1	NA	Polynucleotidyl transferase, ribonuclease H-like superfamily protein	NA	NA	NA	NA
Cluster-65386.0	1	1	0	1	1	2	Yes	AT2G25490.1	EBF1, FBL6	EIN3-binding F box protein 1	NA	NA	EBF1	EBF1
Cluster-65690.0	1	1	0	1	1	12	Yes	AT4G03510.1	RMA1, ATRMA1	RING membrane-anchor 1	NA	NA	NA	NA
Cluster-67158.0	1	1	0	1	1	1	Yes	AT1G15520.1	PDR12, ATPDR12, ABCG40, ATABCG40	pleiotropic drug resistance 12	Transporter	NA	NA	NA
Cluster-67679.0	1	1	0	1	1	2	Yes	NA	NA	NA	NA	NA	NA	NA
Cluster-68609.0	1	1	0	1	1	1	Yes	AT1G15520.1	PDR12, ATPDR12, ABCG40, ATABCG40	pleiotropic drug resistance 12	Transporter	NA	NA	NA
Cluster-72694.0	1	1	0	1	1	1	No	AT4G03510.1	RMA1, ATRMA1	RING membrane-anchor 1	NA	NA	NA	NA
Cluster-72932.1	1	1	0	1	1	3	Yes	AT1G76690.1	OPR2, ATOPR2	12-oxophytodienoate reductase 2	NA	NA	NA	NA
Cluster-74425.0	1	1	0	1	1	6	Yes	AT4G23895.1	NA	Pleckstrin homology (PH) domain-containing protein	NA	NA	NA	NA
Cluster-82139.0	1	1	0	1	1	3	Yes	AT1G15520.1	PDR12, ATPDR12, ABCG40, ATABCG40	pleiotropic drug resistance 12	NA	NA	NA	NA
Cluster-84293.0	1	1	0	1	1	6	Yes	AT5G35450.1	NA	Disease resistance protein (CC-NBS-LRR class) family	NA	NA	NA	NA
Cluster-96594.0	1	1	0	1	1	1	No	NA	NA	NA	NA	NA	NA	NA
Cluster-97889.0	1	1	0	1	1	2	Yes	AT3G22250.1	NA	UDP-Glycosyltransferase superfamily protein	NA	NA	NA	NA
Cluster-99744.0	1	1	0	1	1	1	Yes	NA	NA	NA	NA	NA	NA	NA
TRINITY_DN29964_c0_g1	1	1	0	1	1	1	No	AT4G03510.1	RMA1, ATRMA1	RING membrane-anchor 1	NA	NA	NA	NA
Cluster-101949.1	1	1	1	1	-1	3	Yes	NA	NA	NA	NA	NA	NA	NA
Cluster-63561.0	1	1	1	1	-1	1	Yes	AT3G11980.1	MS2, FAR2	Jojoba acyl CoA reductase-related male sterility protein	NA	NA	NA	NA
Cluster-64547.0	1	1	1	1	-1	1	Yes	NA	NA	NA	NA	NA	NA	NA
Cluster-74746.0	1	1	1	1	-1	1	Yes	AT1G26945.1	KDR	basic helix-loop-helix (bHLH) DNA-binding superfamily protein	TF	bHLH	PRE1A	PRE1-6
Cluster-74746.1	1	1	1	1	-1	2	Yes	AT5G15160.1	BNQ2, BHLH134	BANQUO 2	TF	bHLH	PRE1B	PRE1-6
Cluster-84592.3	1	1	1	1	-1	3	No	NA	NA	NA	NA	NA	NA	NA
Cluster-96008.0	1	1	1	1	-1	12	Yes	AT3G11980.1	MS2, FAR2	Jojoba acyl CoA reductase-related male sterility protein	NA	NA	NA	NA
Cluster-102001.0	1	1	1	1	0	3	Yes	AT1G30755.1	NA	Protein of unknown function (DUF668)	NA	NA	NA	NA
Cluster-102001.1	1	1	1	1	0	3	Yes	AT1G30755.1	NA	Protein of unknown function (DUF668)	NA	NA	NA	NA
Cluster-102732.0	1	1	1	1	0	2	Yes	AT2G15730.1	NA	P-loop containing nucleoside triphosphate hydrolases superfamily protein	NA	NA	NA	NA
Cluster-23189.0	1	1	1	1	0	1	No	AT5G59970.1	NA	Histone superfamily protein	Histone	NA	NA	NA
Cluster-24222.0	1	1	1	1	0	1	No	NA	NA	NA	NA	NA	NA	NA
Cluster-24284.0	1	1	1	1	0	4	Yes	AT1G80920.1	J8	Chaperone DnaJ-domain superfamily protein	NA	NA	NA	NA
Cluster-24284.1	1	1	1	1	0	4	Yes	AT1G80920.1	J8	Chaperone DnaJ-domain superfamily protein	NA	NA	NA	NA
Cluster-29642.0	1	1	1	1	0	1	No	NA	NA	NA	NA	NA	NA	NA
Cluster-33485.1	1	1	1	1	0	1	Yes	AT2G32660.1	AtRLP22, RLP22	receptor like protein 22	RLP	NA	NA	NA
Cluster-34959.0	1	1	1	1	0	1	Yes	AT1G54690.1	HTA3, H2AXB, G-H2AX, GAMMA-H2AX	gamma histone variant H2AX	Histone	NA	NA	NA
Cluster-37452.1	1	1	1	1	0	1	No	NA	NA	NA	NA	NA	NA	NA
Cluster-39361.0	1	1	1	1	0	1	Yes	AT4G15130.1	ATCCT2, CCT2	phosphorylcholine cytidylyltransferase2	NA	NA	NA	NA
Cluster-43222.0	1	1	1	1	0	1	No	AT5G47730.1	NA	Sec14p-like phosphatidylinositol transfer family protein	NA	NA	NA	NA
Cluster-44193.1	1	1	1	1	0	5	Yes	NA	NA	NA	NA	NA	NA	NA
Cluster-46580.0	1	1	1	1	0	2	Yes	AT5G55160.2	SUM2, SUMO 2, SUMO2, ATSUMO2	small ubiquitin-like modifier 2	NA	NA	NA	NA
Cluster-46604.0	1	1	1	1	0	1	Yes	NA	NA	NA	NA	NA	NA	NA
Cluster-4842.0	1	1	1	1	0	2	Yes	AT3G06070.1	NA	unknown protein	NA	NA	NA	NA
Cluster-53399.0	1	1	1	1	0	3	Yes	AT1G78280.1	NA	transferases, transferring glycosyl groups	NA	NA	NA	NA
Cluster-54770.0	1	1	1	1	0	1	No	NA	NA	NA	NA	NA	NA	NA
Cluster-61754.0	1	1	1	1	0	3	Yes	AT2G37940.1	AtIPCS2	Arabidopsis Inositol phosphorylceramide synthase 2	NA	NA	NA	NA
Cluster-61754.1	1	1	1	1	0	6	Yes	AT2G37940.1	AtIPCS2	Arabidopsis Inositol phosphorylceramide synthase 2	NA	NA	NA	NA
Cluster-61990.0	1	1	1	1	0	1	Yes	AT3G07310.1	NA	Protein of unknown function (DUF760)	NA	NA	NA	NA
Cluster-62322.0	1	1	1	1	0	1	Yes	AT1G80920.1	J8	Chaperone DnaJ-domain superfamily protein	NA	NA	NA	NA
Cluster-62990.0	1	1	1	1	0	3	Yes	AT5G17300.1	RVE1	Homeodomain-like superfamily protein	TF	MYB_related	RVE1	RVE1
Cluster-71055.0	1	1	1	1	0	2	No	NA	NA	NA	NA	NA	NA	NA
Cluster-72128.0	1	1	1	1	0	1	Yes	AT4G38620.1	ATMYB4, MYB4	myb domain protein 4	TF	MYB	MYB4L	MYB4
Cluster-76577.0	1	1	1	1	0	1	No	AT5G65360.1	NA	Histone superfamily protein	Histone	NA	NA	NA
Cluster-8041.14	1	1	1	1	0	1	No	AT1G08880.1	HTA5, H2AXA, G-H2AX, GAMMA-H2AX	Histone superfamily protein	Histone	NA	NA	NA
Cluster-8041.3	1	1	1	1	0	4	Yes	AT1G51060.1	HTA10	histone H2A 10	Histone	NA	NA	NA
Cluster-82091.0	1	1	1	1	0	2	Yes	AT5G27670.1	HTA7	histone H2A 7	Histone	NA	NA	NA
Cluster-92600.0	1	1	1	1	0	1	No	NA	NA	NA	NA	NA	NA	NA
Cluster-92600.3	1	1	1	1	0	9	Yes	AT1G55840.1	NA	Sec14p-like phosphatidylinositol transfer family protein	NA	NA	NA	NA
Cluster-92600.5	1	1	1	1	0	1	Yes	AT1G55840.1	NA	Sec14p-like phosphatidylinositol transfer family protein	NA	NA	NA	NA
Cluster-92798.0	1	1	1	1	0	1	No	AT4G40030.2	NA	Histone superfamily protein	Histone	NA	NA	NA
Cluster-93993.0	1	1	1	1	0	1	Yes	AT2G18050.1	HIS1-3	histone H1-3	Histone	NA	NA	NA
Cluster-95222.0	1	1	1	1	0	5	Yes	AT2G40410.2	NA	Staphylococcal nuclease homologue	NA	NA	NA	NA
Cluster-95222.1	1	1	1	1	0	3	Yes	AT2G40410.2	NA	Staphylococcal nuclease homologue	NA	NA	NA	NA
Cluster-96073.0	1	1	1	1	0	8	Yes	AT4G03500.1	NA	Ankyrin repeat family protein	NA	NA	NA	NA
Cluster-97279.25	1	1	1	1	0	1	No	AT5G59970.1	NA	Histone superfamily protein	Histone	NA	NA	NA
Cluster-98197.0	1	1	1	1	0	1	Yes	AT3G07310.1	NA	Protein of unknown function (DUF760)	NA	NA	NA	NA
Cluster-20008.0	1	1	1	1	1	2	Yes	NA	NA	NA	NA	NA	NA	NA
Cluster-23934.0	1	1	1	1	1	1	No	NA	NA	NA	NA	NA	NA	NA
Cluster-42638.2	1	1	1	1	1	1	Yes	AT2G30620.1	NA	winged-helix DNA-binding transcription factor family protein	Histone	NA	NA	NA
Cluster-47011.0	1	1	1	1	1	1	Yes	AT1G17860.1	NA	Kunitz family trypsin and protease inhibitor protein	NA	NA	NA	NA
Cluster-50150.0	1	1	1	1	1	2	Yes	NA	NA	NA	NA	NA	NA	NA
Cluster-53205.1	1	1	1	1	1	7	Yes	AT1G55790.1	NA	Domain of unknown function (DUF2431)	NA	NA	NA	NA
Cluster-55403.1	1	1	1	1	1	2	Yes	AT5G39090.1	NA	HXXXD-type acyl-transferase family protein	NA	NA	NA	NA
Cluster-55403.2	1	1	1	1	1	2	Yes	AT5G39080.1	NA	HXXXD-type acyl-transferase family protein	NA	NA	NA	NA
Cluster-58373.0	1	1	1	1	1	1	Yes	AT1G14870.1	PCR2	PLANT CADMIUM RESISTANCE 2	NA	NA	NA	NA
Cluster-58373.1	1	1	1	1	1	3	Yes	AT1G14870.1	PCR2	PLANT CADMIUM RESISTANCE 2	NA	NA	NA	NA
Cluster-58689.0	1	1	1	1	1	2	Yes	AT3G59880.1	NA	unknown protein	NA	NA	NA	NA
Cluster-63308.2	1	1	1	1	1	7	Yes	AT3G45090.1	NA	P-loop containing nucleoside triphosphate hydrolases superfamily protein	NA	NA	NA	NA
Cluster-64981.0	1	1	1	1	1	2	Yes	AT3G53960.1	NA	Major facilitator superfamily protein	Transporter	NA	NA	NA
Cluster-66217.4	1	1	1	1	1	1	Yes	NA	NA	NA	NA	NA	NA	NA
Cluster-70421.0	1	1	1	1	1	2	Yes	NA	NA	NA	NA	NA	NA	NA
Cluster-71341.0	1	1	1	1	1	1	No	AT1G54690.1	HTA3, H2AXB, G-H2AX, GAMMA-H2AX	gamma histone variant H2AX	Histone	NA	NA	NA
Cluster-72956.0	1	1	1	1	1	4	Yes	AT1G19250.1	FMO1	flavin-dependent monooxygenase 1	NA	NA	NA	NA
Cluster-72956.1	1	1	1	1	1	3	Yes	AT1G19250.1	FMO1	flavin-dependent monooxygenase 1	NA	NA	NA	NA
Cluster-73447.0	1	1	1	1	1	4	Yes	AT4G31500.1	CYP83B1, SUR2, RNT1, RED1, ATR4	cytochrome P450, family 83, subfamily B, polypeptide 1	NA	NA	NA	NA
Cluster-81605.0	1	1	1	1	1	5	Yes	AT2G34690.1	ACD11	Glycolipid transfer protein (GLTP) family protein	NA	NA	NA	NA
Cluster-82255.0	1	1	1	1	1	3	Yes	AT3G01990.1	ACR6	ACT domain repeat 6	NA	NA	NA	NA
Cluster-82255.1	1	1	1	1	1	4	Yes	AT3G01990.1	ACR6	ACT domain repeat 6	NA	NA	NA	NA
Cluster-82255.2	1	1	1	1	1	2	Yes	AT3G01990.1	ACR6	ACT domain repeat 6	NA	NA	NA	NA
Cluster-87504.1	1	1	1	1	1	1	Yes	NA	NA	NA	NA	NA	NA	NA
Cluster-89030.0	1	1	1	1	1	4	Yes	NA	NA	NA	TF	MYB_related	MYBR1	No ortholog
Cluster-90155.0	1	1	1	1	1	3	Yes	AT1G02205.3	CER1	Fatty acid hydroxylase superfamily	NA	NA	NA	NA
Cluster-93472.0	1	1	1	1	1	2	Yes	AT2G36690.1	NA	2-oxoglutarate (2OG) and Fe(II)-dependent oxygenase superfamily protein	NA	NA	NA	NA
Cluster-94278.0	1	1	1	1	1	1	Yes	AT5G10980.1	NA	Histone superfamily protein	Histone	NA	NA	NA
Cluster-96228.0	1	1	1	1	1	3	Yes	AT5G55630.1	KCO1, TPK1, ATKCO1, ATTPK1	Outward rectifying potassium channel protein	Transporter	NA	NA	NA
Cluster-96382.0	1	1	1	1	1	2	Yes	AT1G19250.1	FMO1	flavin-dependent monooxygenase 1	NA	NA	NA	NA
Cluster-96648.0	1	1	1	1	1	1	No	NA	NA	NA	NA	NA	NA	NA
Cluster-98554.0	1	1	1	1	1	1	Yes	AT5G64460.2	NA	Phosphoglycerate mutase family protein	NA	NA	NA	NA
Cluster-98569.1	1	1	1	1	1	5	Yes	AT1G23010.1	LPR1	Cupredoxin superfamily protein	NA	NA	NA	NA
TRINITY_DN34274_c3_g4	1	1	1	1	1	1	No	NA	NA	NA	NA	NA	NA	NA
