## Supplemental Dataset 5 for "The molecular framework of heterophylly in *Callitriche palustris* L. differs from that in other amphibious plants"

### Sheet: candidate.down.BP
Enriched GO terms (Biological Process) in the candidate gene set that were downregulated in submerged leaf primordia.
ID	in transcriptome	in gene set	expected	p.value	q.value	ratio	enrichment.factor	term
GO:0010480	7	2	0.00832507	2.92095e-05	0.00650398	0.285714	240.238	microsporocyte differentiation
GO:0045454	48	3	0.0570862	2.69276e-05	0.00650398	0.0625	52.5521	cell redox homeostasis
GO:0048533	7	2	0.00832507	2.92095e-05	0.00650398	0.285714	240.238	sporocyte differentiation
GO:0009934	89	3	0.105847	0.00017071	0.0285086	0.0337079	28.3427	regulation of meristem structural organization
GO:0006979	1807	9	2.14906	0.000296472	0.0396086	0.00498063	4.18788	response to oxidative stress
GO:0006638	157	3	0.18672	0.000897474	0.0461163	0.0191083	16.0669	neutral lipid metabolic process
GO:0006639	157	3	0.18672	0.000897474	0.0461163	0.0191083	16.0669	acylglycerol metabolic process
GO:0006641	148	3	0.176016	0.000756708	0.0461163	0.0202703	17.0439	triglyceride metabolic process
GO:0007167	619	5	0.736174	0.000882322	0.0461163	0.00807754	6.79187	enzyme linked receptor protein signaling pathway
GO:0007169	619	5	0.736174	0.000882322	0.0461163	0.00807754	6.79187	transmembrane receptor protein tyrosine kinase signaling pathway
GO:0019432	139	3	0.165312	0.000630875	0.0461163	0.0215827	18.1475	triglyceride biosynthetic process
GO:0046460	147	3	0.174827	0.000742002	0.0461163	0.0204082	17.1599	neutral lipid biosynthetic process
GO:0046463	147	3	0.174827	0.000742002	0.0461163	0.0204082	17.1599	acylglycerol biosynthetic process

### Sheet: candidate.up.BP
Enriched GO terms (Biological Process) in the candidate gene set that were upregulated in submerged leaf primordia.
ID	in transcriptome	in gene set	expected	p.value	q.value	ratio	enrichment.factor	term
GO:0046864	84	11	0.14729	4.91628e-18	1.11927e-15	0.130952	74.6827	isoprenoid transport
GO:0046865	84	11	0.14729	4.91628e-18	1.11927e-15	0.130952	74.6827	terpenoid transport
GO:0080168	84	11	0.14729	4.91628e-18	1.11927e-15	0.130952	74.6827	abscisic acid transport
GO:0015692	88	11	0.154304	8.4223e-18	1.43811e-15	0.125	71.288	lead ion transport
GO:0015850	121	11	0.212167	3.20219e-16	4.37419e-14	0.0909091	51.8458	organic hydroxy compound transport
GO:0006855	251	12	0.440116	3.29778e-14	3.58351e-12	0.0478088	27.2655	drug transmembrane transport
GO:0015718	185	11	0.324388	3.6727e-14	3.58351e-12	0.0594595	33.91	monocarboxylic acid transport
GO:0015893	336	12	0.589159	1.03336e-12	8.82227e-11	0.0357143	20.368	drug transport
GO:0010193	254	11	0.445376	1.18005e-12	8.9553e-11	0.0433071	24.6982	response to ozone
GO:0050832	1324	19	2.32157	2.14561e-12	1.46545e-10	0.0143505	8.18413	defense response to fungus
GO:0045088	1488	19	2.60913	1.58763e-11	9.85772e-10	0.0127688	7.28211	regulation of innate immune response
GO:0002682	1509	19	2.64596	2.01461e-11	1.02241e-09	0.0125911	7.18077	regulation of immune system process
GO:0043069	683	14	1.19761	2.09571e-11	1.02241e-09	0.0204978	11.69	negative regulation of programmed cell death
GO:0050776	1504	19	2.63719	1.90419e-11	1.02241e-09	0.012633	7.20464	regulation of immune response
GO:0060548	701	14	1.22917	2.94914e-11	1.34284e-09	0.0199715	11.3898	negative regulation of cell death
GO:0009723	1025	16	1.79729	3.99829e-11	1.70677e-09	0.0156098	8.90231	response to ethylene
GO:0098542	4015	29	7.0401	4.54322e-11	1.8253e-09	0.00722291	4.11926	defense response to other organism
GO:0009738	897	15	1.57284	6.5907e-11	2.42794e-09	0.0167224	9.53686	abscisic acid-activated signaling pathway
GO:0042742	1621	19	2.84234	6.75414e-11	2.42794e-09	0.0117212	6.68463	defense response to bacterium
GO:0009755	2540	23	4.45376	8.87448e-11	3.03063e-09	0.00905512	5.16417	hormone-mediated signaling pathway
GO:0071396	1301	17	2.28124	1.44668e-10	4.70517e-09	0.0130669	7.45209	cellular response to lipid
GO:0006869	404	11	0.708394	1.69732e-10	4.71983e-09	0.0272277	15.5281	lipid transport
GO:0070887	3957	28	6.9384	1.69575e-10	4.71983e-09	0.00707607	4.03551	cellular response to chemical stimulus
GO:0071215	962	15	1.68682	1.72761e-10	4.71983e-09	0.0155925	8.89248	cellular response to abscisic acid stimulus
GO:0097306	962	15	1.68682	1.72761e-10	4.71983e-09	0.0155925	8.89248	cellular response to alcohol
GO:0009626	1765	19	3.09484	2.79895e-10	7.14718e-09	0.0107649	6.13925	plant-type hypersensitive response
GO:0034050	1766	19	3.09659	2.82539e-10	7.14718e-09	0.0107588	6.13578	host programmed cell death induced by symbiont
GO:0007165	5276	32	9.2512	3.06772e-10	7.48303e-09	0.0060652	3.45901	signal transduction
GO:0009620	1876	19	3.28947	7.66273e-10	1.80471e-08	0.0101279	5.776	response to fungus
GO:0009595	474	11	0.831135	9.07217e-10	2.06543e-08	0.0232068	13.2349	detection of biotic stimulus
GO:0008219	2129	20	3.73309	9.46094e-10	2.08446e-08	0.00939408	5.35749	cell death
GO:0009617	2146	20	3.7629	1.08365e-09	2.11467e-08	0.00931966	5.31505	response to bacterium
GO:0012501	1916	19	3.35961	1.08303e-09	2.11467e-08	0.00991649	5.65542	programmed cell death
GO:0023052	5533	32	9.70184	1.00471e-09	2.11467e-08	0.00578348	3.29834	signaling
GO:0032870	2883	23	5.0552	1.02691e-09	2.11467e-08	0.0079778	4.54977	cellular response to hormone stimulus
GO:0009751	1512	17	2.65122	1.39717e-09	2.57909e-08	0.0112434	6.41215	response to salicylic acid
GO:0071495	2928	23	5.1341	1.37914e-09	2.57909e-08	0.00785519	4.47985	cellular response to endogenous stimulus
GO:0031347	1955	19	3.42799	1.50534e-09	2.70566e-08	0.00971867	5.5426	regulation of defense response
GO:0048583	2696	22	4.7273	1.66177e-09	2.91023e-08	0.00816024	4.65382	regulation of response to stimulus
GO:0010310	666	12	1.1678	2.59667e-09	4.43381e-08	0.018018	10.2758	regulation of hydrogen peroxide metabolic process
GO:0007154	6490	34	11.3799	3.30419e-09	5.50429e-08	0.00523883	2.98773	cell communication
GO:0080134	2073	19	3.6349	3.89549e-09	6.33482e-08	0.00916546	5.2271	regulation of response to stress
GO:0009627	1651	17	2.89495	5.14433e-09	8.17112e-08	0.0102968	5.8723	systemic acquired resistance
GO:0042538	565	11	0.990699	5.58878e-09	8.67531e-08	0.019469	11.1033	hyperosmotic salinity response
GO:0002213	145	7	0.25425	8.00691e-09	1.20167e-07	0.0482759	27.5319	defense response to insect
GO:0051193	738	12	1.29405	8.09327e-09	1.20167e-07	0.0162602	9.27324	regulation of cofactor metabolic process
GO:2000377	752	12	1.31859	9.95266e-09	1.44631e-07	0.0159574	9.1006	regulation of reactive oxygen species metabolic process
GO:0043900	646	11	1.13273	2.19497e-08	3.12326e-07	0.0170279	9.71106	regulation of multi-organism process
GO:0006952	6292	32	11.0327	2.25996e-08	3.15011e-07	0.00508582	2.90047	defense response
GO:0009607	5285	29	9.26698	2.42726e-08	3.18811e-07	0.00548723	3.12939	response to biotic stimulus
GO:0043207	5285	29	9.26698	2.42726e-08	3.18811e-07	0.00548723	3.12939	response to external biotic stimulus
GO:0051707	5285	29	9.26698	2.42726e-08	3.18811e-07	0.00548723	3.12939	response to other organism
GO:0000165	838	12	1.46939	3.24944e-08	4.10994e-07	0.0143198	8.16665	MAPK cascade
GO:0023014	838	12	1.46939	3.24944e-08	4.10994e-07	0.0143198	8.16665	signal transduction by protein phosphorylation
GO:0051606	686	11	1.20287	4.02987e-08	5.00436e-07	0.016035	9.14482	detection of stimulus
GO:0071456	55	5	0.0964397	4.92421e-08	6.00578e-07	0.0909091	51.8458	cellular response to hypoxia
GO:0009814	2184	18	3.82953	5.21533e-08	6.24925e-07	0.00824176	4.70031	defense response, incompatible interaction
GO:0036294	56	5	0.0981932	5.39943e-08	6.25053e-07	0.0892857	50.92	cellular response to decreased oxygen levels
GO:0071453	56	5	0.0981932	5.39943e-08	6.25053e-07	0.0892857	50.92	cellular response to oxygen levels
GO:0009862	884	12	1.55005	5.7943e-08	6.59585e-07	0.0135747	7.74169	systemic acquired resistance, salicylic acid mediated signaling pathway
GO:0071310	3589	23	6.29313	6.00218e-08	6.72047e-07	0.00640847	3.65478	cellular response to organic substance
GO:0035556	1734	16	3.04048	6.80538e-08	7.49689e-07	0.00922722	5.26232	intracellular signal transduction
GO:0009725	5549	29	9.72989	6.98817e-08	7.57606e-07	0.00522617	2.98051	response to hormone
GO:0010204	60	5	0.105207	7.67701e-08	8.19281e-07	0.0833333	47.5254	defense response signaling pathway, resistance gene-independent
GO:0009719	5594	29	9.8088	8.31102e-08	8.73297e-07	0.00518413	2.95653	response to endogenous stimulus
GO:0009870	62	5	0.108714	9.07063e-08	9.38673e-07	0.0806452	45.9923	defense response signaling pathway, resistance gene-dependent
GO:0010876	749	11	1.31333	9.72954e-08	9.91832e-07	0.0146862	8.37563	lipid localization
GO:0006979	1807	16	3.16848	1.18808e-07	1.17602e-06	0.00885445	5.04973	response to oxidative stress
GO:0050896	21939	66	38.4689	1.18654e-07	1.17602e-06	0.00300834	1.71567	response to stimulus
GO:0010363	1355	14	2.37592	1.23785e-07	1.20778e-06	0.0103321	5.89244	regulation of plant-type hypersensitive response
GO:0051716	9081	38	15.9231	1.32297e-07	1.27266e-06	0.00418456	2.38647	cellular response to stimulus
GO:0006612	1368	14	2.39872	1.38932e-07	1.31792e-06	0.0102339	5.83645	protein targeting to membrane
GO:0009733	1375	14	2.41099	1.47763e-07	1.3825e-06	0.0101818	5.80674	response to auxin
GO:0000302	1380	14	2.41976	1.54379e-07	1.42487e-06	0.0101449	5.7857	response to reactive oxygen species
GO:0072657	1387	14	2.43203	1.6409e-07	1.47465e-06	0.0100937	5.7565	protein localization to membrane
GO:0090150	1387	14	2.43203	1.6409e-07	1.47465e-06	0.0100937	5.7565	establishment of protein localization to membrane
GO:0071229	2367	18	4.15042	1.71668e-07	1.52272e-06	0.00760456	4.33692	cellular response to acid chemical
GO:0080135	1401	14	2.45658	1.85182e-07	1.62153e-06	0.00999286	5.69897	regulation of cellular response to stress
GO:0001101	4824	26	8.45864	2.16984e-07	1.87595e-06	0.00538972	3.07378	response to acid chemical
GO:0030001	1654	15	2.90021	2.25613e-07	1.92617e-06	0.00906892	5.17205	metal ion transport
GO:0042493	3567	22	6.25456	2.35562e-07	1.98629e-06	0.00616765	3.51744	response to drug
GO:0043067	1432	14	2.51094	2.40838e-07	2.006e-06	0.00977654	5.5756	regulation of programmed cell death
GO:0006812	2444	18	4.28543	2.74043e-07	2.25507e-06	0.00736498	4.20028	cation transport
GO:0046677	2448	18	4.29244	2.80641e-07	2.28188e-06	0.00735294	4.19341	response to antibiotic
GO:0010200	1469	14	2.57582	3.26723e-07	2.62532e-06	0.00953029	5.43517	response to chitin
GO:0010941	1473	14	2.58283	3.37491e-07	2.68031e-06	0.00950441	5.42041	regulation of cell death
GO:0009867	1069	12	1.87444	4.38403e-07	3.4026e-06	0.0112254	6.40192	jasmonic acid mediated signaling pathway
GO:0071395	1069	12	1.87444	4.38403e-07	3.4026e-06	0.0112254	6.40192	cellular response to jasmonic acid stimulus
GO:0009753	1511	14	2.64946	4.569e-07	3.50632e-06	0.00926539	5.28409	response to jasmonic acid
GO:0031348	1076	12	1.88671	4.69496e-07	3.56295e-06	0.0111524	6.36027	negative regulation of defense response
GO:0009697	886	11	1.55356	5.11415e-07	3.7967e-06	0.0124153	7.08053	salicylic acid biosynthetic process
GO:0045087	3424	21	6.00381	5.06817e-07	3.7967e-06	0.00613318	3.49778	innate immune response
GO:0006955	3457	21	6.06168	5.91832e-07	4.33031e-06	0.00607463	3.46439	immune response
GO:0046189	900	11	1.5781	5.95972e-07	4.33031e-06	0.0122222	6.97039	phenol-containing compound biosynthetic process
GO:0009737	2046	16	3.58756	6.18518e-07	4.44682e-06	0.00782014	4.45986	response to abscisic acid
GO:0097305	2048	16	3.59107	6.26484e-07	4.45717e-06	0.0078125	4.4555	response to alcohol
GO:0010243	1562	14	2.73889	6.76573e-07	4.76391e-06	0.00896287	5.11156	response to organonitrogen compound
GO:0015849	1118	12	1.96036	7.00811e-07	4.83489e-06	0.0107335	6.12133	organic acid transport
GO:0046942	1118	12	1.96036	7.00811e-07	4.83489e-06	0.0107335	6.12133	carboxylic acid transport
GO:0055085	1587	14	2.78272	8.15589e-07	5.57047e-06	0.00882168	5.03104	transmembrane transport
GO:0009696	935	11	1.63948	8.6361e-07	5.84006e-06	0.0117647	6.70946	salicylic acid metabolic process
GO:0014070	2370	17	4.15568	8.74825e-07	5.8579e-06	0.007173	4.09079	response to organic cyclic compound
GO:0033993	2655	18	4.65541	9.02804e-07	5.98656e-06	0.00677966	3.86647	response to lipid
GO:0048585	1368	13	2.39872	9.14418e-07	6.00526e-06	0.00950292	5.41956	negative regulation of response to stimulus
GO:0009414	1383	13	2.42502	1.03156e-06	6.71005e-06	0.00939986	5.36078	response to water deprivation
GO:0009415	1392	13	2.4408	1.10811e-06	7.13997e-06	0.00933908	5.32612	response to water
GO:0018958	962	11	1.68682	1.13746e-06	7.26059e-06	0.0114345	6.52115	phenol-containing compound metabolic process
GO:0051704	7112	31	12.4705	1.21915e-06	7.71002e-06	0.00435883	2.48586	multi-organism process
GO:0015711	1200	12	2.10414	1.45985e-06	9.1475e-06	0.01	5.70304	organic anion transport
GO:0032527	13	3	0.0227948	1.48282e-06	9.20698e-06	0.230769	131.609	protein exit from endoplasmic reticulum
GO:0009863	1208	12	2.11817	1.56325e-06	9.61892e-06	0.00993377	5.66527	salicylic acid mediated signaling pathway
GO:0071446	1215	12	2.13044	1.65899e-06	1.01169e-05	0.00987654	5.63264	cellular response to salicylic acid stimulus
GO:0006972	1019	11	1.78677	1.97795e-06	1.19552e-05	0.0107949	6.15638	hyperosmotic response
GO:0006820	1972	15	3.4578	2.00932e-06	1.20383e-05	0.00760649	4.33801	anion transport
GO:0071236	1253	12	2.19707	2.27506e-06	1.35119e-05	0.00957702	5.46181	cellular response to antibiotic
GO:0006950	14155	47	24.8201	2.4066e-06	1.41699e-05	0.00332038	1.89363	response to stress
GO:0042537	1042	11	1.82709	2.44791e-06	1.42899e-05	0.0105566	6.02049	benzene-containing compound metabolic process
GO:1901698	2019	15	3.54021	2.67537e-06	1.54854e-05	0.00742942	4.23703	response to nitrogen compound
GO:0002376	3829	21	6.71396	2.99643e-06	1.7198e-05	0.00548446	3.12781	immune system process
GO:0042743	1292	12	2.26546	3.1097e-06	1.76994e-05	0.00928793	5.29694	hydrogen peroxide metabolic process
GO:0002218	127	5	0.222688	3.25467e-06	1.82208e-05	0.0393701	22.4529	activation of innate immune response
GO:0002253	127	5	0.222688	3.25467e-06	1.82208e-05	0.0393701	22.4529	activation of immune response
GO:0035690	1333	12	2.33735	4.26815e-06	2.37004e-05	0.00900225	5.13402	cellular response to drug
GO:0080036	19	3	0.0333155	4.98552e-06	2.74606e-05	0.157895	90.0481	regulation of cytokinin-activated signaling pathway
GO:0071407	1357	12	2.37943	5.1099e-06	2.79205e-05	0.00884304	5.04322	cellular response to organic cyclic compound
GO:0009605	7628	31	13.3753	5.29063e-06	2.86786e-05	0.00406397	2.3177	response to external stimulus
GO:1901701	3038	18	5.32698	5.92182e-06	3.18473e-05	0.00592495	3.37903	cellular response to oxygen-containing compound
GO:0045089	147	5	0.257757	6.64856e-06	3.54763e-05	0.0340136	19.3981	positive regulation of innate immune response
GO:0072593	1429	12	2.50568	8.57602e-06	4.54064e-05	0.00839748	4.78912	reactive oxygen species metabolic process
GO:0002684	156	5	0.273538	8.87274e-06	4.60431e-05	0.0320513	18.279	positive regulation of immune system process
GO:0017000	1195	11	2.09537	8.89852e-06	4.60431e-05	0.00920502	5.24966	antibiotic biosynthetic process
GO:0050778	156	5	0.273538	8.87274e-06	4.60431e-05	0.0320513	18.279	positive regulation of immune response
GO:0031349	173	5	0.303347	1.46275e-05	7.51173e-05	0.0289017	16.4828	positive regulation of defense response
GO:1901617	2054	14	3.60159	1.54961e-05	7.8984e-05	0.00681597	3.88718	organic hydroxy compound biosynthetic process
GO:0006811	3628	19	6.36152	1.80579e-05	9.13597e-05	0.00523705	2.98671	ion transport
GO:1901700	7707	30	13.5138	1.83504e-05	9.21568e-05	0.00389257	2.21995	response to oxygen-containing compound
GO:0042221	12133	40	21.2746	2.52091e-05	0.000125677	0.00329679	1.88018	response to chemical
GO:0016094	33	3	0.0578638	2.75728e-05	0.000134516	0.0909091	51.8458	polyprenol biosynthetic process
GO:0019348	33	3	0.0578638	2.75728e-05	0.000134516	0.0909091	51.8458	dolichol metabolic process
GO:0019408	33	3	0.0578638	2.75728e-05	0.000134516	0.0909091	51.8458	dolichol biosynthetic process
GO:0033554	5166	23	9.05832	2.85805e-05	0.000138443	0.00445219	2.5391	cellular response to stress
GO:0048523	2886	16	5.06046	4.56788e-05	0.000219709	0.00554401	3.16177	negative regulation of cellular process
GO:0016093	43	3	0.0753983	6.15751e-05	0.000294096	0.0697674	39.7887	polyprenol metabolic process
GO:0010033	8653	31	15.1726	6.41497e-05	0.000304266	0.00358257	2.04316	response to organic substance
GO:0070727	3681	18	6.45445	7.46409e-05	0.000351584	0.00488998	2.78877	cellular macromolecule localization
GO:0015833	4051	19	7.10322	8.00403e-05	0.000374435	0.0046902	2.67484	peptide transport
GO:0042886	4075	19	7.14531	8.65103e-05	0.000401949	0.00466258	2.65909	amide transport
GO:0016999	1824	12	3.19829	9.10219e-05	0.000420054	0.00657895	3.752	antibiotic metabolic process
GO:0010029	259	5	0.454143	9.95331e-05	0.000456249	0.019305	11.0097	regulation of seed germination
GO:0009736	141	4	0.247236	0.000117592	0.000535435	0.0283688	16.1788	cytokinin-activated signaling pathway
GO:1900140	269	5	0.471678	0.000118804	0.000537371	0.0185874	10.6005	regulation of seedling development
GO:0001666	270	5	0.473431	0.000120878	0.000543154	0.0185185	10.5612	response to hypoxia
GO:0036293	273	5	0.478692	0.000127265	0.000565572	0.018315	10.4451	response to decreased oxygen levels
GO:0071368	144	4	0.252497	0.000127523	0.000565572	0.0277778	15.8418	cellular response to cytokinin stimulus
GO:0070482	276	5	0.483952	0.000133909	0.000590063	0.0181159	10.3316	response to oxygen levels
GO:0006886	3518	17	6.16864	0.000139233	0.000609591	0.00483229	2.75588	intracellular protein transport
GO:0006810	9982	33	17.5029	0.000166533	0.00072447	0.00330595	1.8854	transport
GO:0034613	3585	17	6.28612	0.000174178	0.000752934	0.00474198	2.70437	cellular protein localization
GO:0009628	10027	33	17.5818	0.000181478	0.000778654	0.00329111	1.87694	response to abiotic stimulus
GO:0051179	10923	35	19.1529	0.000182408	0.000778654	0.00320425	1.8274	localization
GO:0015031	3644	17	6.38957	0.000211091	0.000889969	0.0046652	2.66059	protein transport
GO:0045184	3644	17	6.38957	0.000211091	0.000889969	0.0046652	2.66059	establishment of protein localization
GO:0050794	12427	38	21.7901	0.000229455	0.00096146	0.00305786	1.74391	regulation of cellular process
GO:0042445	2690	14	4.71678	0.000270283	0.00112563	0.00520446	2.96813	hormone metabolic process
GO:1901615	2696	14	4.7273	0.000276434	0.00114427	0.00519288	2.96152	organic hydroxy compound metabolic process
GO:0051234	10277	33	18.0202	0.000288868	0.00118854	0.00321105	1.83128	establishment of localization
GO:0006635	721	7	1.26424	0.000296199	0.0012114	0.00970874	5.53694	fatty acid beta-oxidation
GO:0033036	4499	19	7.88877	0.000307965	0.00125203	0.00422316	2.40849	macromolecule localization
GO:0042446	2413	13	4.23107	0.000326413	0.00131917	0.00538748	3.07251	hormone biosynthetic process
GO:0019395	734	7	1.28703	0.000329658	0.00132445	0.00953678	5.43887	fatty acid oxidation
GO:0071705	5692	22	9.98064	0.000337677	0.00134873	0.00386507	2.20427	nitrogen compound transport
GO:0008104	3835	17	6.72448	0.000381586	0.00151525	0.00443286	2.52808	protein localization
GO:0006605	2792	14	4.89563	0.000392565	0.00154984	0.00501433	2.85969	protein targeting
GO:0048584	355	5	0.622475	0.000425975	0.00167208	0.0140845	8.03246	positive regulation of response to stimulus
GO:0032787	5048	20	8.85141	0.000478813	0.00186874	0.00396197	2.25953	monocarboxylic acid metabolic process
GO:0034440	783	7	1.37295	0.00048406	0.00187848	0.00893997	5.09851	lipid oxidation
GO:0046907	3925	17	6.88229	0.000496833	0.00191716	0.00433121	2.47011	intracellular transport
GO:0006308	19	2	0.0333155	0.000511116	0.00196119	0.105263	60.032	DNA catabolic process
GO:0030258	816	7	1.43081	0.000617173	0.00235491	0.00857843	4.89232	lipid modification
GO:0009062	844	7	1.47991	0.000751605	0.00285193	0.00829384	4.73001	fatty acid catabolic process
GO:0006468	2987	14	5.23755	0.000761235	0.0028725	0.00468698	2.673	protein phosphorylation
GO:0009651	3014	14	5.2849	0.000830241	0.00311568	0.00464499	2.64906	response to salt stress
GO:0031537	105	3	0.184112	0.00086424	0.00322555	0.0285714	16.2944	regulation of anthocyanin metabolic process
GO:0071702	5699	21	9.99291	0.000874276	0.00324528	0.00368486	2.10149	organic substance transport
GO:0016054	1425	9	2.49867	0.000946213	0.00347453	0.00631579	3.60192	organic acid catabolic process
GO:0046395	1425	9	2.49867	0.000946213	0.00347453	0.00631579	3.60192	carboxylic acid catabolic process
GO:0072329	891	7	1.56232	0.00102848	0.00375642	0.00785634	4.48051	monocarboxylic acid catabolic process
GO:0044242	927	7	1.62545	0.0012904	0.00466318	0.00755124	4.30651	cellular lipid catabolic process
GO:0051649	4278	17	7.50126	0.00128663	0.00466318	0.00397382	2.26629	establishment of localization in cell
GO:0051641	4671	18	8.19036	0.00129724	0.00466324	0.00385356	2.1977	cellular localization
GO:0046283	268	4	0.469925	0.00132088	0.00472334	0.0149254	8.51201	anthocyanin-containing compound metabolic process
GO:0006970	3171	14	5.56019	0.00134549	0.0047863	0.00441501	2.5179	response to osmotic stress
GO:0016042	947	7	1.66052	0.00145696	0.00515599	0.00739176	4.21555	lipid catabolic process
GO:0044255	4004	16	7.02081	0.00170387	0.00599868	0.003996	2.27894	cellular lipid metabolic process
GO:0010817	3257	14	5.71099	0.00172695	0.00604874	0.00429843	2.45142	regulation of hormone levels
GO:0050789	14945	40	26.2053	0.00228968	0.00797883	0.00267648	1.52641	regulation of biological process
GO:0072330	3065	13	5.37432	0.00283938	0.00984416	0.00424144	2.41891	monocarboxylic acid biosynthetic process
GO:0006334	49	2	0.085919	0.0033964	0.011657	0.0408163	23.2777	nucleosome assembly
GO:0034728	49	2	0.085919	0.0033964	0.011657	0.0408163	23.2777	nucleosome organization
GO:0019752	6862	22	12.0322	0.00380421	0.0129914	0.00320606	1.82843	carboxylic acid metabolic process
GO:0032940	179	3	0.313868	0.00394513	0.0133392	0.0167598	9.55817	secretion by cell
GO:0046903	179	3	0.313868	0.00394513	0.0133392	0.0167598	9.55817	secretion
GO:0006082	7161	22	12.5565	0.00629359	0.0210712	0.0030722	1.75209	organic acid metabolic process
GO:0043436	7159	22	12.5529	0.00627328	0.0210712	0.00307305	1.75258	oxoacid metabolic process
GO:0065004	68	2	0.119235	0.00643803	0.0213455	0.0294118	16.7737	protein-DNA complex assembly
GO:0071824	68	2	0.119235	0.00643803	0.0213455	0.0294118	16.7737	protein-DNA complex subunit organization
GO:0000160	424	4	0.743463	0.00677758	0.0223627	0.00943396	5.38023	phosphorelay signal transduction system
GO:0006631	1599	8	2.80377	0.00731188	0.0240097	0.00500313	2.85331	fatty acid metabolic process
GO:0006629	4698	16	8.23771	0.00799324	0.0261215	0.0034057	1.94229	lipid metabolic process
GO:0044283	5130	17	8.9952	0.00814753	0.0264989	0.00331384	1.8899	small molecule biosynthetic process
GO:0031497	84	2	0.14729	0.00967428	0.0313153	0.0238095	13.5787	chromatin assembly
GO:0009987	34927	74	61.2427	0.0104726	0.0337396	0.0021187	1.20831	cellular process
GO:0010035	4848	16	8.50072	0.0106165	0.0340427	0.00330033	1.88219	response to inorganic substance
GO:0048519	4871	16	8.54105	0.0110734	0.0353416	0.00328475	1.87331	negative regulation of biological process
GO:0016310	4065	14	7.12777	0.0118488	0.0376407	0.00344403	1.96415	phosphorylation
GO:0006323	95	2	0.166578	0.0122373	0.0386949	0.0210526	12.0064	DNA packaging
GO:0017144	3676	13	6.44568	0.0124063	0.0390483	0.00353645	2.01685	drug metabolic process
GO:1901575	5835	18	10.2314	0.0130379	0.0408482	0.00308483	1.75929	organic substance catabolic process
GO:0009966	515	4	0.903027	0.0131097	0.0408854	0.00776699	4.42955	regulation of signal transduction
GO:0065007	17519	42	30.7187	0.0132734	0.0412078	0.0023974	1.36725	biological regulation
GO:0023051	519	4	0.91004	0.0134517	0.0415725	0.00770713	4.39541	regulation of signaling
GO:0010600	8	1	0.0140276	0.0139426	0.0428033	0.125	71.288	regulation of auxin biosynthetic process
GO:0010646	525	4	0.920561	0.0139753	0.0428033	0.00761905	4.34518	regulation of cell communication
GO:0055114	1478	7	2.5916	0.0156083	0.0475912	0.00473613	2.70104	oxidation-reduction process

### Sheet: candidate.down.MF
Enriched GO terms (Molecular Function) in the candidate gene set that were downregulated in submerged leaf primordia.
ID	in transcriptome	in gene set	expected	p.value	q.value	ratio	enrichment.factor	term
GO:0003700	3317	14	3.9449	3.35458e-05	0.00228795	0.00422068	3.54889	DNA-binding transcription factor activity
GO:0046027	59	3	0.0701685	5.01379e-05	0.00228795	0.0508475	42.7542	phospholipid:diacylglycerol acyltransferase activity
GO:0140110	3449	14	4.10188	5.12227e-05	0.00228795	0.00405915	3.41307	transcription regulator activity
GO:0004607	79	3	0.0939544	0.000119893	0.0026776	0.0379747	31.9304	phosphatidylcholine-sterol O-acyltransferase activity
GO:0008374	207	4	0.246184	0.000114519	0.0026776	0.0193237	16.248	O-acyltransferase activity
GO:0033612	74	3	0.0880079	9.87017e-05	0.0026776	0.0405405	34.0878	receptor serine/threonine kinase binding
GO:0005102	97	3	0.115362	0.000220123	0.00421378	0.0309278	26.0052	signaling receptor binding
GO:0043621	120	3	0.142716	0.00041113	0.00688642	0.025	21.0208	protein self-association

### Sheet: candidate.up.MF
Enriched GO terms (Molecular Function) in the candidate gene set that were upregulated in submerged leaf primordia.
ID	in transcriptome	in gene set	expected	p.value	q.value	ratio	enrichment.factor	term
GO:0016298	239	7	0.419074	2.45054e-07	9.84282e-06	0.0292887	16.7035	lipase activity
GO:0031406	77	5	0.135016	2.71212e-07	9.84282e-06	0.0649351	37.0327	carboxylic acid binding
GO:0042626	1044	12	1.8306	3.41765e-07	9.84282e-06	0.0114943	6.55522	ATPase activity, coupled to transmembrane movement of substances
GO:0043177	77	5	0.135016	2.71212e-07	9.84282e-06	0.0649351	37.0327	organic acid binding
GO:0043492	1044	12	1.8306	3.41765e-07	9.84282e-06	0.0114943	6.55522	ATPase activity, coupled to movement of substances
GO:0015399	1188	12	2.0831	1.3161e-06	2.7074e-05	0.010101	5.76065	primary active transmembrane transporter activity
GO:0015405	1188	12	2.0831	1.3161e-06	2.7074e-05	0.010101	5.76065	P-P-bond-hydrolysis-driven transmembrane transporter activity
GO:0004497	282	6	0.494473	1.13845e-05	0.000187888	0.0212766	12.1341	monooxygenase activity
GO:0009927	25	3	0.0438362	1.1743e-05	0.000187888	0.12	68.4365	histidine phosphotransfer kinase activity
GO:0016597	33	3	0.0578638	2.75728e-05	0.000397049	0.0909091	51.8458	amino acid binding
GO:0042623	1655	12	2.90196	3.61386e-05	0.000473087	0.00725076	4.13514	ATPase activity, coupled
GO:0005215	3950	19	6.92613	5.72768e-05	0.000687321	0.00481013	2.74324	transporter activity
GO:0016628	124	4	0.217428	7.15409e-05	0.000792453	0.0322581	18.3969	oxidoreductase activity, acting on the CH-CH group of donors, NAD or NADP as acceptor
GO:0004520	8	2	0.0140276	8.47548e-05	0.00086877	0.25	142.576	endodeoxyribonuclease activity
GO:0016887	2115	13	3.70855	9.04968e-05	0.00086877	0.00614657	3.50542	ATPase activity
GO:0022804	1850	12	3.24388	0.000103906	0.000935158	0.00648649	3.69927	active transmembrane transporter activity
GO:0010427	15	2	0.0263017	0.000315287	0.00267066	0.133333	76.0406	abscisic acid binding
GO:0016629	17	2	0.0298086	0.000407436	0.00308793	0.117647	67.0946	12-oxophytodienoate reductase activity
GO:0043424	81	3	0.142029	0.000405551	0.00308793	0.037037	21.1224	protein histidine kinase binding
GO:0022857	3175	15	5.5672	0.000449967	0.00323976	0.00472441	2.69435	transmembrane transporter activity
GO:0004536	19	2	0.0333155	0.000511116	0.00334549	0.105263	60.032	deoxyribonuclease activity
GO:0080019	19	2	0.0333155	0.000511116	0.00334549	0.105263	60.032	fatty-acyl-CoA reductase (alcohol-forming) activity
GO:0019840	20	2	0.035069	0.000567256	0.00355152	0.1	57.0304	isoprenoid binding
GO:0043178	21	2	0.0368224	0.000626249	0.00375749	0.0952381	54.3147	alcohol binding
GO:0016627	230	4	0.403293	0.00075114	0.00432656	0.0173913	9.91834	oxidoreductase activity, acting on the CH-CH group of donors
GO:0017111	2737	13	4.79919	0.00104979	0.00581424	0.00474973	2.70879	nucleoside-triphosphatase activity
GO:0003824	22605	56	39.6367	0.00114265	0.00609415	0.00247733	1.41283	catalytic activity
GO:0003677	3543	15	6.21247	0.00136595	0.0069377	0.0042337	2.4145	DNA binding
GO:0016462	2845	13	4.98856	0.00148425	0.0069377	0.00456942	2.60596	pyrophosphatase activity
GO:0016818	2847	13	4.99207	0.00149353	0.0069377	0.00456621	2.60413	hydrolase activity, acting on acid anhydrides, in phosphorus-containing anhydrides
GO:0019901	125	3	0.219181	0.00142814	0.0069377	0.024	13.6873	protein kinase binding
GO:0016817	2860	13	5.01487	0.00155502	0.00699761	0.00454545	2.59229	hydrolase activity, acting on acid anhydrides
GO:0016491	3038	13	5.32698	0.00263215	0.0113052	0.00427913	2.44041	oxidoreductase activity
GO:0019900	156	3	0.273538	0.00268185	0.0113052	0.0192308	10.9674	kinase binding
GO:0033293	44	2	0.0771518	0.00274779	0.0113052	0.0454545	25.9229	monocarboxylic acid binding
GO:0016787	7433	23	13.0334	0.00474223	0.0189689	0.00309431	1.7647	hydrolase activity
GO:0016788	1825	9	3.20005	0.00494813	0.0192576	0.00493151	2.81246	hydrolase activity, acting on ester bonds
GO:0042562	66	2	0.115728	0.00607598	0.0230248	0.030303	17.2819	hormone binding
GO:0010175	6	1	0.0105207	0.0104751	0.0367905	0.166667	95.0507	sphingosine transmembrane transporter activity
GO:0031492	6	1	0.0105207	0.0104751	0.0367905	0.166667	95.0507	nucleosomal DNA binding
GO:0046624	6	1	0.0105207	0.0104751	0.0367905	0.166667	95.0507	sphingolipid transporter activity
GO:0004105	8	1	0.0140276	0.0139426	0.047803	0.125	71.288	choline-phosphate cytidylyltransferase activity
